# A multiplexed in vivo approach to identify driver genes in small cell lung cancer

**DOI:** 10.1101/2022.03.28.485708

**Authors:** Myung Chang Lee, Hongchen Cai, Christopher W. Murray, Chuan Li, Yan Ting Shue, Laura Andrejka, Andy L. He, Alessandra Holzem, Alexandros P. Drainas, Julie H. Ko, Garry L. Coles, Christina Kong, Shirley Zhu, ChunFang Zhu, Jason Wang, Matt van de Rijn, Dmitri A. Petrov, Monte M. Winslow, Julien Sage

## Abstract

Small cell lung cancer (SCLC) is a highly lethal form of lung cancer. The high mutation burden in SCLC cells makes it challenging to predict key drivers of SCLC from genome sequencing data, thereby hindering the identification of possible therapeutic targets. Here we develop a quantitative multiplexed approach based on lentiviral barcoding with somatic CRISPR/Cas9-mediated genome editing to functionally investigate candidate regulators of tumor initiation and growth in genetically engineered mouse models of SCLC. Lentiviral vector-mediated SCLC initiation was greatly enhanced by naphthalene pre-treatment, enabling high multiplicity of tumor clones for analysis through high-throughput sequencing methods. Based on a meta-analysis across multiple human SCLC genomic datasets, we quantified the impact of inactivating 39 genes across many candidate pathways and captured both positive and detrimental effects on SCLC initiation and progression upon gene inactivation. This analysis and subsequent validation in human SCLC cells identified *TSC1* in the PI3K-AKT-mTOR pathway as a robust tumor suppressor in SCLC. This new approach should illuminate novel drivers of SCLC, facilitate the development of precision therapies for defined SCLC genotypes, and identify new therapeutic targets.
