## Supplemental Table 1 for "A multiplexed in vivo approach to identify driver genes in small cell lung cancer"

### Sheet: README
Supplemental Table S1: Viral titers used.
Note: TU refers to commercial titer value, while IFU values refer to in-lab titer results using a Lox-Stop-Lox-YFP mouse embryonic fibroblast (MEF) reporter line.
Commercial vectors were always given at "1X" titer (400.7K IFU/µL or 34.2M TU/µL for Lenti-Cre and 40M TU/µL for Ad-Cre).
Highlights indicate vectors with lower viral titer representations in the pool.
Sheet	Viruses	Relevant Figures	Notes
1. Commercial Vectors	Ad-CMV-Cre, FIV-CMV-Cre, Ad-CMV-EGFP	Figure 1, Supplemental Figure S1-2
2. HIV-Cre Naphthalene Cohort	HIV-sgRb1/Cre, HIV-sgPooled/Cre, etc.	Figure 1, Supplemental Figure S1-2	sgTSG-Pool/Cre including sgAmbra1/Cre was given to RPR2T mice (treated with corn oil or naphthalene) while sgRb1/Cre pool was given to RPR2T;Cas9 mice (no treatment) to minimize sgRNA-dependent effects on tumor initiation.
3. Pool 1 Viruses	HIV-sgPten/Cre, HIV-sgTsc1/Cre, etc.	Figure 3, Supplemental Figure S4	Highlights indicate vectors with lower viral titer representations in the pool.
4. Pool 2 Viruses	HIV-sgKdm6a/Cre, HIV-sgCdkn2a/Cre, etc.	Figure 3, Supplemental Figure S4	Highlights indicate vectors with lower viral titer representations in the pool.
5. Pool 3 Viruses	HIV-sgNkx2-1/Cre, HIV-sgApc/Cre, etc.	Figure 3, Supplemental Figure S4	Highlights indicate vectors with lower viral titer representations in the pool.
6. Pool 4 Viruses	HIV-sgZnf536/Cre, HIV-sgFam135b/Cre, etc.	Figure 3, Supplemental Figure S4	Highlights indicate vectors with lower viral titer representations in the pool.
7. Tsc1 Cohorts (RPR2 or RP)	HIV-sgTsc1/Cre	Figure 4, Supplemental Figure S5-7
8. RPT;Cas9 cohort	HIV-sgNeo1/Cre, HIV-sgNT/Cre	Supplemental Figure S7A-B	Highlights indicate vectors with lower viral titer representations in the pool.
9. RPMT;Cas9 Tsc1 cohort	HIV-sgTsc1/Cre, HIV-sgNeo1/Cre	Supplemental Figure S8

### Sheet: 1. Commercial Vectors
Supplemental Table S1: Viral titers used
Note: TU or pfu refer to commercial titer values, while IFU values refer to in-lab titer results using a Lox-Stop-Lox-YFP mouse embryonic fibroblast (MEF) reporter line.
Commercial vectors were always given at "1X" titer (400.7K IFU/µL or 34.2M TU/µL for Lenti-Cre and 40M TU/µL for Ad-Cre).
	Lot#	Commercial TU/mL	Commercial TU/µL	Titer value from LSL-YFP MEFs		Past TU Delivered	Past IFU Delivered	To match "1X" Titer, need µl
Lenti-Cre (FIV-CMV-Cre), "1X" Titer	ABSOLUTE	3.42E+10 TU/mL	34200000	400655				1	4.25532
Ad-CMV-Cre ("1X" Titer)	ABSOLUTE	4E+10 pfu/mL	40000000					1
FIV-CMV-Cre	F1579	1.2 X10^10 pfu/mL	12000000	140581		34200000	400655	2.85
FIV-CMV-Cre	F1624	8.9 X10^9 pfu/mL	8900000					3.8427
FIV-CMV-Cre	F1642	3.7 X10^9 pfu/mL	3700000					9.24324
FIV-CMV-Cre	F1647	9.4X10^9 pfu/mL	9400000					3.6383
Ad5-CMV-eGFP	Ad4216	1*10^11 pfu/mL	100000000					0.4	44

### Sheet: 2. HIV-Cre Naphthalene Cohort
Supplemental Table S1: Viral titers used
sgTSG-Pool/Cre including sgAmbra1/Cre was given to RPR2T mice (treated with corn oil or naphthalene) while sgRb1/Cre pool was given to RPR2T;Cas9 mice (no treatment) to minimize sgRNA-dependent effects on tumor initiation.
Virus	Lot#	Commercial TU/mL	Commercial TU/µL	Winslow Lab Titer	Past Delivered (Total TU)	Past Delivered (Winslow IFU)	To match, need µL	Normal Titer (6 Cas9, 8 Tom)	PBS	From Commercial to Winslow	For Past Delivery
FIV-CMV-Cre (Previous 1X Standard)	F1579	1.2 X10^10 pfu/mL	12000000	140581	34200000	400655				0.0117151	2.85
sgRb1_D7				55343.2			7.22178	54.1634	395.837
sgRb1_BA2				55614.3				^of the mixture!
					Available Amount	Available IFU	Total IFU
sgAmbra1_1st				26517.2	48	1.27283e+06	1.02438e+07	111.84	458.16
sgAmbra1_2nd				32481.2	50	1.62406e+06		^of the mixture!
sgAmbra1_3rd				41969.4	53	2.22438e+06
sgApc_1st				43324.8	90	3.89923e+06
sgPooled (from 5/1/19)				20389.2	60	1.22335e+06
					301

### Sheet: 3. Pool 1 Viruses
Supplemental Table S1: Viral titers used
Sample No.	Targeted gene	Virus ID	Volume (µL)		Volume to add to pool (µL)	IFU for each virus in pool		Maximum IFU for each virus
2	Arid1a	A3	25		25	55994		2000000
3	Arid1a	A3	>90		43.111	1.94401e+06
9	Arid1a	A4	57		57	702844
25	Arid1b	A5	107		80.9036	2000000
16	Arid1b	A6	65		56.0518	2000000
10	Ep300	B11	86		86	1.16801e+06
13	Ep300	B12	96		96	1.05221e+06
12	Mll2 (Kmt2d)	C5	97		94.0476	2000000
18	Mll2 (Kmt2d)	C6	110		110	1.29739e+06
24	Brca2	E11	66		66	786299
23	Brca2	E12	73		73	1.20888e+06
19	Cdkn2a	F1	60		60	307372
20	Cdkn2a	F2	65		65	1.6417e+06
14	Fbxw7	F7	83		83	1.04322e+06
4	Fbxw7	F8	65		65	321370
5	Fbxw7	F8	>90		23.4833	1.67863e+06
11	Kdm6a	F9	60		60	289501
21	Kdm6a	F10	61		61	1.36625e+06
17	Lrp1b	G1	65.8		65.8	423315
22	Lrp1b	G2	73.8		73.8	668211
1	Pten	G6	60		60	310946
8	Tsc1	H5	50		50	339538
15	Tsc1	H6	71		71	740134
7	Atrx	BA5	60		60	707669
6	Atrx	BA6	66		60.0626	2000000
28	Neo.1	H7	>90		9.37849	2000000
29	Neo.2	H8	>90		18.09	2000000
30	Neo.3	H9	>90		14.472	2000000
31	NT1	H10	>90		14.1071	2000000
32	NT2	BA11	>90		14.3483	2000000
26	Pcna		80		80	558511
						Total IFU	IFU per mouse (25 mice)
						3.6612e+07	1.46448e+06
				total volume (µL)	1795.66
				Volume per mouse (µL, for 25 reactions)	71.8262
				ACTUAL Injection (µL):	61
				Delivered theoretical titer	1.24374e+06	20389.2		14.7137
				KT Mice delivered titer:	248748

### Sheet: 4. Pool 2 Viruses
Supplemental Table S1: Viral titers used
Highlights indicate vectors with lower viral titer representations in the pool.
Targeted Gene	gRNA	Normalized Titer (By Past Example)	Volume (µL)	IFU Available (Past Titer)		Volume to add to pool (µL) (For Matched Titer)	IFU for each virus in pool (Past Titer)		Min IFU (Past Titer)	Maximum IFU for each virus	# of Reactions	# Mice
Arid1a	A3	37132.1	50	1.8566e+06		30.3002	1.12511e+06		1.12511e+06	2000000	41	39
Arid1b	A5	52364.2	50	2.61821e+06		21.4862	1.12511e+06
Arid1b	A6	46120.9	77	3.55131e+06		24.3948	1.12511e+06
Brca2	E11	75471.7	10	754717		10	754717
Brca2	E12	28367.2	60	1.70203e+06		39.6624	1.12511e+06
Cdkn2a	F1	26522.4	60	1.59134e+06		42.4211	1.12511e+06
Cdkn2a	F2	11764.2	60	705849		60	705849
Ep300	B11	56526.4	65	3.67422e+06		19.9041	1.12511e+06
Ep300	B12	56404	30	1.69212e+06		19.9473	1.12511e+06
Fat1	F5	17086.8	10	170868		10	170868
Fbxw7	F7	65811.3	50	3.29057e+06		17.096	1.12511e+06
Fbxw7	F8	33207.5	40	1.3283e+06		33.8811	1.12511e+06
Kdm6a	F9	10048.5	30	301455		30	301455
Kdm6a	F10	25415.5	60	1.52493e+06		44.2686	1.12511e+06
Kmt2c	BA7	21726	90	1.95534e+06		51.7864	1.12511e+06
Kmt2d	C5	49671	69	3.4273e+06		22.6512	1.12511e+06
Kmt2d	C6	54200.5	72	3.90243e+06		20.7583	1.12511e+06
Lrp1b	G1	52853.9	66	3.48836e+06		21.2872	1.12511e+06
Lrp1b	G2	59464.4	69	4.10305e+06		18.9207	1.12511e+06
Neo.1	H7 Giga	103547	150	1.55321e+07		10.8657	1.12511e+06
Neo.2	H8	51622.6	150	7.7434e+06		21.7949	1.12511e+06
Neo.3	H9	58264.2	150	8.73962e+06		19.3105	1.12511e+06
NT1	H10	89962.3	150	1.34943e+07		12.5065	1.12511e+06
NT2	BA11	95698.1	150	1.43547e+07		11.7569	1.12511e+06
					Total IFU (Past Titer)	IFU per mouse (Past Titer)	Titer X per Mouse (Past Titer)
					2.44351e+07	595977	1.48751
Total PBS Vol (µL)	1947.5		Total Virus Volume (µL)	615
DELIVERY VOLUME (µL)	62.5		Volume per mouse (µL)	15

### Sheet: 5. Pool 3 Viruses
Supplemental Table S1: Viral titers used
Highlights indicate vectors with lower viral titer representations in the pool.
Targeted Gene	gRNA	Normalized Titer (By Past Example)	Normalized Titer (By Protocol)	Volume (µL)	IFU Available (Past Titer)	IFU Available (Protocol Titer)		Volume to add to pool (µL) (For Matched Titer)	IFU for each virus in pool (Past Titer)	IFU for each virus in pool (Protocol Titer)		Min IFU (Past Titer)	Min IFU (Protocol Titer)	Maximum IFU for each virus	# of Reactions	# Mice
Apc	1	20443.3	32351.5	120	2.4532e+06	3.88218e+06		32.7538	669596	1.05964e+06		669596	1.05964e+06	2000000	28	26
Apc	2	19339.4	30604.6	120	2.32072e+06	3.67255e+06		34.6235	669596	1.05964e+06
Brip1	1	11018.5	17436.8	120	1.32223e+06	2.09242e+06		60.7699	669596	1.05964e+06
Brip1	2	8327.73	13178.6	120	999327	1.58144e+06		80.4056	669596	1.05964e+06
Crebbp	1	9072.88	14357.8	120	1.08875e+06	1.72294e+06		73.8019	669596	1.05964e+06
Crebbp	2	8341.53	13200.5	120	1.00098e+06	1.58406e+06		80.2726	669596	1.05964e+06
Flt4	1	7817.16	12370.7	120	938060	1.48448e+06		85.6571	669596	1.05964e+06
Flt4	2	4077.62	6452.83	120	489314	774340		120	489314	774340
Grin2a	1	1635.19	2587.68	120	196223	310522		120	196223	310522
Nkx2-1	1	11542.9	18266.6	120	1.38515e+06	2.192e+06		58.0093	669596	1.05964e+06
Nkx2-1	2	10066.4	15930.1	120	1.20797e+06	1.91161e+06		66.5178	669596	1.05964e+06
Notch1	1	8424.32	13331.5	120	1.01092e+06	1.59978e+06		79.4836	669596	1.05964e+06
Notch1	2	7099.61	11235.1	120	851953	1.34822e+06		94.3144	669596	1.05964e+06
Notch2	1	13447.2	21280.2	120	1.61366e+06	2.55362e+06		49.7945	669596	1.05964e+06
Notch2	2	3111.69	4924.24	120	373402	590909		120	373402	590909
Notch3	1	8714.1	13790.1	120	1.04569e+06	1.65481e+06		76.8405	669596	1.05964e+06
Notch3	2	9638.64	15253.1	120	1.15664e+06	1.83038e+06		69.47	669596	1.05964e+06
Ros1	1	13433.4	21258.3	120	1.61201e+06	2.551e+06		49.8457	669596	1.05964e+06
Ros1	2	8852.09	14008.4	120	1.06225e+06	1.68101e+06		75.6427	669596	1.05964e+06
Runx1t1	1	5940.49	9400.83	120	712859	1.1281e+06		112.717	669596	1.05964e+06
Runx1t1	2	13612.8	21542.2	120	1.63353e+06	2.58506e+06		49.1888	669596	1.05964e+06
Spen	1	9293.66	14707.2	120	1.11524e+06	1.76487e+06		72.0487	669596	1.05964e+06
Spen	2	15765.4	24948.8	120	1.89185e+06	2.99385e+06		42.4724	669596	1.05964e+06
Neo.1	H7 Giga	103547	76981.1	150	1.55321e+07	1.15472e+07		6.46658	669596	1.05964e+06
Neo.2	H8	51622.6	51622.6	150	7.7434e+06	7.7434e+06		12.971	669596	1.05964e+06
Neo.3	H9	58264.2	58264.2	150	8.73962e+06	8.73962e+06		11.4924	669596	1.05964e+06
NT1	H10	89962.3	89962.3	150	1.34943e+07	1.34943e+07		7.44307	669596	1.05964e+06
NT2	BA11	95698.1	95698.1	150	1.43547e+07	1.43547e+07		6.99696	669596	1.05964e+06
					Total IFU (Past Titer)	Total IFU (Protocol Titer)	IFU per mouse (Past Titer)	IFU per mouse (Protocol Titer)	Titer X per Mouse (Past Titer)	Titer X per Mouse (Protocol Titer)
					1.77988e+07	2.81667e+07	635673	1.00595e+06	1.58658	2.51077
Total PBS Vol (µL)	0		Total Virus Volume (µL)	1750
DELIVERY VOLUME (µL)	62.5		Volume per mouse (µL)	62.5

### Sheet: 6. Pool 4 Viruses
Supplemental Table S1: Viral titers used
Highlights indicate vectors with lower viral titer representations in the pool.
Targeted Gene	gRNA	Normalized Titer (By Past Example)	Volume (µL)	IFU Available (Past Titer)		Volume to add to pool (µL) (For Matched Titer)	IFU for each virus in pool (Past Titer)		Min IFU (Past Titer)	Maximum IFU for each virus	# of Reactions	# Mice
Adgb	1	47277.4	130	6.14606e+06		22.5533	1.06626e+06		1.06626e+06	2000000	33	31
Adgb	2	30487.1	130	3.96333e+06		34.9741	1.06626e+06
Col11a1	1	33119.8	130	4.30558e+06		32.194	1.06626e+06
Col11a1	2	36128.7	130	4.69672e+06		29.5129	1.06626e+06
Col22a1	1	31024.4	130	4.03317e+06		34.3684	1.06626e+06
Col22a1	2	21111.4	130	2.74449e+06		50.5063	1.06626e+06
Erich3	1	28338	130	3.68394e+06		37.6266	1.06626e+06
Erich3	2	33442.2	130	4.34749e+06		31.8837	1.06626e+06
Fam135b	1	36209.2	130	4.7072e+06		29.4472	1.06626e+06
Fam135b	2	22387.5	130	2.91037e+06		47.6275	1.06626e+06
Hcn1	2	45799.9	130	5.95398e+06		23.2809	1.06626e+06
Mroh2b	1	37203.2	130	4.83642e+06		28.6604	1.06626e+06
Mroh2b	2	45799.9	130	5.95398e+06		23.2809	1.06626e+06
Pcdh15	1	23744.1	130	3.08674e+06		44.9062	1.06626e+06
Pcdh15	2	37874.8	130	4.92373e+06		28.1522	1.06626e+06
Prdm9	1	37606.2	130	4.88881e+06		28.3533	1.06626e+06
Prdm9	2	18304.1	130	2.37953e+06		58.2525	1.06626e+06
Si	1	39889.7	130	5.18566e+06		26.7302	1.06626e+06
Si	2	42576.1	130	5.5349e+06		25.0436	1.06626e+06
Sphkap	2	31561.7	130	4.10302e+06		33.7834	1.06626e+06
Tmem132d	1	29412.5	130	3.82363e+06		36.2519	1.06626e+06
Tmem132d	2	38680.8	130	5.0285e+06		27.5656	1.06626e+06
Tnr	1	34248.1	130	4.45226e+06		31.1334	1.06626e+06
Tnr	2	41232.9	130	5.36028e+06		25.8594	1.06626e+06
Znf536	1	31682.6	130	4.11874e+06		33.6544	1.06626e+06
Znf536	2	38412.1	130	4.99358e+06		27.7584	1.06626e+06
Neo.1	H7 Giga	103547	20	2.07094e+06		10.2973	1.06626e+06
Neo.2	H8	51622.6	5.9	304574		5.9	304574
Neo.3	H9	58264.2	4.5	262189		4.5	262189
NT1	H10	89962.3	8.5	764679		8.5	764679
NT2	BA11	95698.1	12	1.14838e+06		11.1419	1.06626e+06
					Total IFU (Past Titer)	IFU per mouse (Past Titer)	Titer X per Mouse (Past Titer)
					3.11867e+07	945052	2.35877
Total PBS Vol (µL)	1086.3		Total Virus Volume (µL)	893.7
DELIVERY VOLUME (µL)	60		Volume per mouse (µL)	27.0818

### Sheet: 7. Tsc1 Cohorts (RPR2 or RP)
Supplemental Table S1: Viral titers used
Each mouse received 60 µL.
Virus	Normalized Titer (IFU/µL)	Reaction #	IFU/mouse	Volume Required (µL)	PBS Required (µL)	Mouse breakdown	Titer Delivered (X)
sgTsc1-1 (H5)	77887	11	229766	32.4498	627.55	5F Cas9, 5F Tom	0.573474
sgTsc1-2 (H6)	10424.4	10	20032.8	19.2172	580.783	5F Cas9, 4F Tom	0.05

### Sheet: 8. RPT;Cas9 Cohort
Supplemental Table S1: Viral titers used
Highlights indicate vectors with lower viral titer representations in the pool.
Targeted Gene	gRNA	Normalized Titer (By Past Example)	Volume (µL)	IFU Available (Past Titer)		Volume to add to pool (µL) (For Matched Titer)	IFU for each virus in pool (Past Titer)		Min IFU (Past Titer)	1X Lenti	# of Reactions	# Mice
sgNeo1	1	48169.4	40	1.92678e+06		27.4061	1.32014e+06		1.32014e+06	400655	16	14
sgNeo2	2	37664.7	30	1.12994e+06		30	1.12994e+06
sgNeo3	3	45345.6	30	1.36037e+06		29.1128	1.32014e+06
sgNT_1st	1	45006.7	30	1.3502e+06		29.332	1.32014e+06
sgNT_2nd	2	57431.7	30	1.72295e+06		22.9862	1.32014e+06
					Total IFU (Past Titer)	IFU per mouse (Past Titer)	Titer X per Mouse (Past Titer)
					6.41048e+06	400655	1
Total PBS Vol (µL)	821.163		Total Virus Volume (µL)	138.837
DELIVERY VOLUME (µL)	60		Volume per mouse (µL)	8.67732

### Sheet: 9. RPMT;Cas9 Tsc1 Cohort
Supplemental Table S1: Viral titers used
Each mouse received 60 µL.
Virus	Normalized Titer (IFU/µL)	Reaction #	IFU/mouse	Volume Required (µL)	PBS Required (µL)	Mouse breakdown	1X IFU Reference	Titer Delivered (X)
sgTsc1-2 (H6)	35538.8	15	200328	84.553	815.447	8M 5F	400655	0.5
sgNeo1	103547	12	200328	23.2158	696.784	5M 5F	400655	0.5
