## Supplemental Table 2 for "A multiplexed in vivo approach to identify driver genes in small cell lung cancer"

### Sheet: Table S2
Supplemental Table S2: Summary of studies examining alterations in patient SCLC samples.
Study	WGS	WES	Targeted sequencing	CNA	Protein Profiling	Methylation	Transcriptomic/RNA-seq	Comments
Peifer et al. 2012	X	X					X	Sequenced 29 SCLC exomes, 2 genomes, and 15 transcriptomes
Rudin et al. 2012		X		X			X	Approx. 53 samples (36 primary human SCLC and normal tissue pairs and 17 matched SCLC and lymphoblastoid cell lines) for exome, transcriptome, and CNA data. Exome sequencing of 42 SCLC tumor-normal tissue pairs. Characterized 80 human SCLCs in total, 36 primary SCLC human tumor and adjacent normal, 17 paired SCLC cell lines and patient-matched lymphoblastoid cell lines, 4 primary SCLC tumors and …
Byers et al. 2012					X			Protein profiling of 183 total and phospho-proteins in 34 SCLC and 74 NSCLC cell lines. Supp table 5 has data of mRNA up/down regulation
Iwakawa et al. 2013				X			X	Genome-wide CNA in 58 SCLCs, whole-transcriptome sequencing in 42 SCLCs. 33 fresh tumors and 25 cell lines. Japanese patients
CLCGP et al. 2013			X					Checked for mutations in 28 genes only (ABL1, AKT2, ALK, BRAF, CDK4, DDR2, EGFR, EPHA3, EPHA5,ERBB2, FGFR1, FGFR2, FGFR3, FLT3, HRAS, JAK2, KEAP1, IT, KRAS, NFE2L2,NRAS, NTRK1, NTRK3, PDGFRA, PIK3CA, STK11, TP53, and RET) across lung cancer subtypes
Coe et al. 2013				X		X		Used 14 formalin-fixed and paraffin embedded SCLC tumor biopsy samples, performed array comparative genomic hybridization to generate copy number calls. DNA methylation profiles for 12 SCLC tumors and 21 control bronchial small airway epithelial cells
Kalari et al. 2013						X		Genome-scale analysis of methylation changes on CpG islands and promoters that occur in primary SCLC and SCLC cell lines. 18 SCLC tumor samples and 5 normal samples, 5 SCLC cell lines
Ross et al. 2014			X					Exon sequencing (hybridisation-based capture) of 98 SCLC tumor specimens. 3769 exons from 236 cancer-related genes, and 47 introns of 19 genes commonly rearranged in cancer
Umemura et al. 2014			X	X				Whole exon sequencing (n=51) and CNA (n=47) on surgically resected tumors and matched normal tissue samples from treatment-naïve Japanese SCLC patients
Wakuda et al. 2014			X					60 SCLC patients, examined 17 genes…. By pyrosequencing plus capillary electrophoresis, RT-qPCR, etc
Varghese et al. et al. 2014			X					Only two patients with 279 cancer target genes, not whole genome
Sun et al. 2015			X					42 SCLC patients, only sequenced "hotspot regions of 50 oncogenes and tumor suppressor genes" Korean patients
George et al. 2015	X			X				110 tumor samples and matched normal samples, whole genome sequencing
Poirier et al. 2015						X	X	Study methylation pattern in 34 primary SCLC tumors with available exome mutation/CNA/RNA-seq data, 6 distinct primary PDXs and 7 cell lines. Also have comparisons of RNA levels v. matched norm in Sup Table 7
Dowlati et al. 2016		X	X	X				50 patients, targeted exome sequencing on 42 and WES on 8.
Jiang et al. 2016		X					X	WES and transcriptomic sequencing of primary tumors from 99 Chinese SCLC patients
Augert et al. 2017		X						WES of 18 primary SCLCs and 7 cell lines along with matched controls, re-sequenced a panel of genes across 40 primary SCLCs and 48 cell lines
Sakre et al. 2017			X					Targeted exome sequencing on 42 SCLC patient tumor tissue, using panel of 324 clinically relevant cancer-related genes
Simbolo et al. 2017		X	X	X				NGS of 33 SCLCs and 115 other lung neuroendocrine tumors. "Next-generation sequencing (NGS) was applied to 148 lung neuroendocrine tumours (LNETs) comprising the four World Health Organization classification categories: 53 typical carcinoid (TCs), 35 atypical carcinoid (ACs), 27 large-cell neuroendocrine carcinomas, and 33 small-cell lung carcinomas. A discovery screen was conducted on 46 samples…
Saber et al. 2017		X						WES on 24 tumor and five normal samples of two SCLC patients and 3 NSCLC patients.
Minna Lab et al. 2017		X					X	From cBioPortal, 70 patients. Exome sequencing on 18 normal-matched and 54 unpaired SCLC cell lines and RNAseq on 70 SCLC cell lines
Gardner et al. 2017		X		X				From cBioPortal. Whole Exome Sequencing of paired chemosensitive and chemoresistant SCLC PDX.
MSKCC et al. 2017			X	X				From cBioPortal. Targeted sequencing and CNA data.
Nong et al. 2018			X					Targeted deep sequencing of 430 cancer genes on pre-treatment tumor biopsies and plasma samples collected prior to and during treatment from 22 SCLC patients
Udagawa et al. 2018			X					204 patient samples, SCLC pre-treatment. Targeted exome sequencing of 244 cancer-related genes
Wagner et al. 2018		X		X				WES of paired SCLC tumor samples from diagnosis and relapse from 12 pts, unpaired relapse samples from 18 additional patients.
Leong et al. 2019	X			X				2 SCLC patients (and 7 LUAD, 2 LUSC). Whole genome sequencing of tumor samples (2 cases with primary tumor samples in addition to mets), peripheral blood mononuclear cells used as germ line control
Lee et al. 2019			X	X				598 lung cancer samples, 73 SCLC, 525 NSCLC. Total: 1071 tumor samples from 993 Korean patients, targeted sequencing using Cancer-SCAN panel (whole exomes of 375 cancer-related genes)
Zhou et al. 2019			X					10 SCLC patients. Capture-based targeted DNA sequencing, all exons and critical introns of 295 genes. 14 LCNEC, 5 LCC patients
Hu et al. 2019			X					Formalin-fixed paraffin-embedded tumor tissues and matched blood samples from 122 Chinese SCLC patients, 450 cancer-related genes. (YuanSuTM450 gene panel (OrigiMed,Shanghai, China)
Wang et al. 2019			X	?				Targeted sequencing for 450 cancer-related genes on Chinese SCLC tumor and matched blood samples.
Cardona et al. 2019			X					FFPE DNA analyzed by targeted sequencing of 170 genes. Performed TTF-1 and CHGA staining. Cohort from Colombia, 10 smokers v. 10 never-smokers; contains info for BRIM1 and RHBDF2 which I'm not sure if those are genes
Chen et al. 2020			X					Targeted sequencing for mutational hotspots of 68 cancer-related genes on Chinese SCLC tumor samples.
Jin et al. 2021			X					Targeted sequencing (Tiling PCR amplification sequencing) for mutations in 303 cancer gene panel on 32 Chinese SCLC FFPE-fixed tumor samples.
Yuan et al. 2021			X	X				Targeted sequencing for mutations in 520 cancer gene panel on 50 Chinese SCLC FFPE-fixed tumor samples.
Zhou et al. 2021		X						Whole exome sequencing of 120 tumor samples from 40 Stage I-III SCLC patients.
GENIE Public Release v10.0			X	X				Multi-institutional targeted sequencing/CNA characterization.
Total # Studies	WGS	WES	Targeted sequencing	CNA	Protein Profiling	Methylation	Transcriptomic/RNA-seq
37	3	11	21	15	1	3	6
