## Supplemental Table 6 for "A multiplexed in vivo approach to identify driver genes in small cell lung cancer"

### Sheet: Table S6
Supplemental Table S6: Validation Information on Selected SCLC TSG Candidates.
List generated from Supplemental Table S4 based on gene alteration rate, novelty, and role in regulating key signaling pathways.
Genes selected for Tuba-seq analysis are in bold.
Gene	# Studies	# Patients with Alterations	# Total Patients Profiled	Proportion of Patients with Alterations	Protein Name	Protein Length (a.a.)	Validation in In Vivo Cancer Models
TP53	29	1735	2022	0.858061	Cellular tumor antigen p53 (Antigen NY-CO-13) (Phosphoprotein p53) (Tumor suppressor p53)	393	Meuwissen et al. 2003
RB1	30	1318	2014	0.654419	Retinoblastoma-associated protein (p105-Rb) (p110-RB1) (pRb) (Rb) (pp110)	928	Meuwissen et al. 2003
COL11A1	7	100	331	0.302115	Collagen alpha-1(XI) chain	1806	This study
LRP1B	18	285	1012	0.281621	Low-density lipoprotein receptor-related protein 1B (LRP-1B) (Low-density lipoprotein receptor-related protein-deleted in tumor) (LRP-DIT)	4599	Wang et al. 2017 Experimental Cell Research, This study
XPC	2	73	308	0.237013	DNA repair protein complementing XP-C cells (Xeroderma pigmentosum group C-complementing protein) (p125)	940	NSCLC: Hollander et al. 2005 PNAS
HCN1	7	77	327	0.235474	Potassium/sodium hyperpolarization-activated cyclic nucleotide-gated channel 1 (Brain cyclic nucleotide-gated channel 1) (BCNG-1)	890	This study
COL22A1	7	80	350	0.228571	Collagen alpha-1(XXII) chain	1626	This study
PCDH15	8	101	449	0.224944	Protocadherin-15	1955	This study
ERICH3	5	60	280	0.214286	Glutamate-rich protein 3	1530	This study
KMT2D	19	326	1553	0.209916	Histone-lysine N-methyltransferase 2D (Lysine N-methyltransferase 2D) (EC 2.1.1.354) (ALL1-related protein) (Myeloid/lymphoid or mixed-lineage leukemia protein 2)	5537	NSCLC: Alam et al. 2020 Cancer Cell, This study
FAM135B	10	125	608	0.205592	Protein FAM135B	1406	This study
ADGB	6	65	321	0.202492	Androglobin (Calpain-7-like protein)	1667	This study
MROH2B	6	62	321	0.193146	Maestro heat-like repeat-containing protein family member 2B (HEAT repeat-containing protein 7B2) (Sperm PKA-interacting factor) (SPIF)	1585	This study
FANCD2	7	89	466	0.190987	Fanconi anemia group D2 protein (Protein FACD2)	1451	Lung adenocarcinoma/other epithelial tumors: Houghtaling et al. 2003 Genes & Development
PRDM9	7	63	331	0.190332	Histone-lysine N-methyltransferase PRDM9 (PR domain zinc finger protein 9) (PR domain-containing protein 9) (Protein-lysine N-methyltransferase PRDM9) (EC 2.1.1.-) ([histone H3]-lysine36 N-trimethyltransferase PRDM9) (EC 2.1.1.359) ([histone H3]-lysine4 N-trimethyltransferase PRDM9) (EC 2.1.1.354) ([histone H3]-lysine9 N-trimethyltransferase PRDM9) (EC 2.1.1.355) ([histone H4]-N-methyl-L-lysine20…	894	This study
ZNF536	8	81	429	0.188811	Zinc finger protein 536	1300	This study
FAS	2	64	348	0.183908	Tumor necrosis factor receptor superfamily member 6 (Apo-1 antigen) (Apoptosis-mediating surface antigen FAS) (FASLG receptor) (CD antigen CD95)	335	Lewis lung carcinoma: Zhang et al. 2009 J Immunol
TMEM132D	8	78	428	0.182243	Transmembrane protein 132D (Mature oligodendrocytes transmembrane protein) (Mature OL transmembrane protein)	1099	This study
TNR	8	81	449	0.180401	Tenascin-R (TN-R) (Janusin) (Restrictin)	1358	This study
SI	7	63	350	0.18	Sucrase-isomaltase, intestinal [Cleaved into: Sucrase (EC 3.2.1.48); Isomaltase (EC 3.2.1.10)]	1827	This study
PAPPA2	7	63	350	0.18	Pappalysin-2 (EC 3.4.24.-) (Pregnancy-associated plasma protein A2) (PAPP-A2) (Pregnancy-associated plasma protein E1) (PAPP-E)	1791	N/A
FMN2	8	63	352	0.178977	Formin-2	1722	N/A
ANKRD30B	5	48	270	0.177778	Ankyrin repeat domain-containing protein 30B (Serologically defined breast cancer antigen NY-BR-1.1)	1392	N/A
TNN	7	58	331	0.175227	Tenascin-N (TN-N) (Tenascin-W) (TN-W)	1299	N/A
TERT	11	199	1153	0.172593	Telomerase reverse transcriptase (EC 2.7.7.49) (HEST2) (Telomerase catalytic subunit) (Telomerase-associated protein 2) (TP2)	1132	N/A
ADGRL3	4	43	251	0.171315	Adhesion G protein-coupled receptor L3 (Calcium-independent alpha-latrotoxin receptor 3) (CIRL-3) (Latrophilin-3) (Lectomedin-3)	1447	N/A
SPHKAP	8	57	333	0.171171	A-kinase anchor protein SPHKAP (SPHK1-interactor and AKAP domain-containing protein) (Sphingosine kinase type 1-interacting protein)	1700	This study
TMEM132C	6	54	321	0.168224	Transmembrane protein 132C	1108	N/A
FAT1	14	219	1367	0.160205	Protocadherin Fat 1 (Cadherin family member 7) (Cadherin-related tumor suppressor homolog) (Protein fat homolog) [Cleaved into: Protocadherin Fat 1, nuclear form]	4588	Squamous cell carcinoma: Pastushenko et al. 2021 Nature, This study
NOTCH1	21	254	1736	0.146313	Neurogenic locus notch homolog protein 1 (Notch 1) (hN1) (Translocation-associated notch protein TAN-1) [Cleaved into: Notch 1 extracellular truncation (NEXT); Notch 1 intracellular domain (NICD)]	2555	Breast cancer: Klinakis et al. 2006 PNAS, This study
CREBBP	17	190	1302	0.145929	CREB-binding protein (Histone lysine acetyltransferase CREBBP) (EC 2.3.1.48) (Protein-lysine acetyltransferase CREBBP) (EC 2.3.1.-)	2442	Jia et al. 2018 Cancer Discovery, This study
APC	16	169	1286	0.131415	Adenomatous polyposis coli protein (Protein APC) (Deleted in polyposis 2.5)	2843	Colon cancer: Hinoi et al. 2007 Cancer Research, This study
FLT4	13	146	1134	0.128748	Vascular endothelial growth factor receptor 3 (VEGFR-3) (EC 2.7.10.1) (Fms-like tyrosine kinase 4) (FLT-4) (Tyrosine-protein kinase receptor FLT4)	1363	Su et al. 2006 Cancer Cell, This study
PTEN	24	220	1855	0.118598	Phosphatidylinositol 3,4,5-trisphosphate 3-phosphatase and dual-specificity protein phosphatase PTEN (EC 3.1.3.16) (EC 3.1.3.48) (EC 3.1.3.67) (Mutated in multiple advanced cancers 1) (Phosphatase and tensin homolog)	403	Cui et al. 2014 Molecular Cancer Research, This study
ROS1	16	161	1372	0.117347	Proto-oncogene tyrosine-protein kinase ROS (EC 2.7.10.1) (Proto-oncogene c-Ros) (Proto-oncogene c-Ros-1) (Receptor tyrosine kinase c-ros oncogene 1) (c-Ros receptor tyrosine kinase)	2347	NSCLC: Arai et al. 2013 PLoS One, This study
PIK3CA	20	216	1844	0.117137	Phosphatidylinositol 4,5-bisphosphate 3-kinase catalytic subunit alpha isoform (PI3-kinase subunit alpha) (PI3K-alpha) (PI3Kalpha) (PtdIns-3-kinase subunit alpha) (EC 2.7.1.137) (EC 2.7.1.153) (Phosphatidylinositol 4,5-bisphosphate 3-kinase 110 kDa catalytic subunit alpha) (PtdIns-3-kinase subunit p110-alpha) (p110alpha) (Phosphoinositide 3-kinase alpha) (Phosphoinositide-3-kinase catalytic alpha…	1068	NSCLC: Engelman et al. 2008 Nature Medicine
AMBRA1	7	29	258	0.112403	Activating molecule in BECN1-regulated autophagy protein 1	1298	NSCLC: Chaikovsky et al. 2021
BRCA2	18	148	1365	0.108425	Breast cancer type 2 susceptibility protein (Fanconi anemia group D1 protein)	3418	Breast cancer: Jonkers et al. 2001 Nature Genetics, This study
RICTOR	14	128	1220	0.104918	Rapamycin-insensitive companion of mTOR (AVO3 homolog) (hAVO3)	1708	Prostate cancer: Guertin et al. 2009 Cancer Cell, NSCLC: Ruder et al. 2018 Oncotarget
EP300	17	145	1422	0.101969	Histone acetyltransferase p300 (p300 HAT) (EC 2.3.1.48) (E1A-associated protein p300) (Histone butyryltransferase p300) (EC 2.3.1.-) (Histone crotonyltransferase p300) (EC 2.3.1.-) (Protein 2-hydroxyisobutyryltransferase p300) (EC 2.3.1.-) (Protein lactyltransferas p300) (EC 2.3.1.-) (Protein propionyltransferase p300) (EC 2.3.1.-)	2414	Kim et al. 2022 Science Advances, This study
FGFR1	17	134	1324	0.101208	Fibroblast growth factor receptor 1 (FGFR-1) (EC 2.7.10.1) (Basic fibroblast growth factor receptor 1) (BFGFR) (bFGF-R-1) (Fms-like tyrosine kinase 2) (FLT-2) (N-sam) (Proto-oncogene c-Fgr) (CD antigen CD331)	822	Ferone et al. 2020 Cell Reports
KMT2C	15	138	1371	0.100656	Histone-lysine N-methyltransferase 2C (Lysine N-methyltransferase 2C) (EC 2.1.1.354) (Homologous to ALR protein) (Myeloid/lymphoid or mixed-lineage leukemia protein 3)	4911	Diffuse-Type Gastric Adenocarcinoma: Cho et al. 2018 Clinical Cancer Research, This study
NOTCH3	19	141	1426	0.098878	Neurogenic locus notch homolog protein 3 (Notch 3) [Cleaved into: Notch 3 extracellular truncation; Notch 3 intracellular domain]	2321	Colorectal cancer: Serafin et al. 2011 The Journal of Pathology, This study
FBXW7	15	123	1260	0.097619	F-box/WD repeat-containing protein 7 (Archipelago homolog) (hAgo) (F-box and WD-40 domain-containing protein 7) (F-box protein FBX30) (SEL-10) (hCdc4)	707	Babaei-Jadidi et al. 2011 Journal of Experimental Medicine and This study
RET	15	120	1257	0.0954654	Proto-oncogene tyrosine-protein kinase receptor Ret (EC 2.7.10.1) (Cadherin family member 12) (Proto-oncogene c-Ret) [Cleaved into: Soluble RET kinase fragment; Extracellular cell-membrane anchored RET cadherin 120 kDa fragment]	1114	Papillary thyroid carcinoma: Powell et al. 1998 Cancer Research
ATRX	15	123	1295	0.0949807	Transcriptional regulator ATRX (EC 3.6.4.12) (ATP-dependent helicase ATRX) (X-linked helicase II) (X-linked nuclear protein) (XNP) (Znf-HX)	2492	Glioblastoma: Koschmann et al. 2016 Science Translational Medicine, This study
TSC2	12	104	1104	0.0942029	Tuberin (Tuberous sclerosis 2 protein)	1807	Rat model/Renal carcinoma: Yeung et al. 1994 PNAS
NTRK3	13	109	1199	0.0909091	NT-3 growth factor receptor (EC 2.7.10.1) (GP145-TrkC) (Trk-C) (Neurotrophic tyrosine kinase receptor type 3) (TrkC tyrosine kinase)	839	Breast cancer: Li et al. 2007 Cancer Cell
CTNNB1	11	88	974	0.0903491	Catenin beta-1 (Beta-catenin)	781	Uterine hyperplasia: Jeong et al. 2009 Oncogene
RUNX1T1	13	68	804	0.0845771	Protein CBFA2T1 (Cyclin-D-related protein) (Eight twenty one protein) (Protein ETO) (Protein MTG8) (Zinc finger MYND domain-containing protein 2)	604	Abdallah et al. 2021 Leukemia, This study
MYCL1	13	98	1166	0.084048	Protein L-Myc (Class E basic helix-loop-helix protein 38) (bHLHe38) (Protein L-Myc-1) (V-myc myelocytomatosis viral oncogene homolog)	364	Kim et al. 2016 Genes & Dev
ARID1A	16	109	1334	0.0817091	AT-rich interactive domain-containing protein 1A (ARID domain-containing protein 1A) (B120) (BRG1-associated factor 250) (BAF250) (BRG1-associated factor 250a) (BAF250A) (Osa homolog 1) (hOSA1) (SWI-like protein) (SWI/SNF complex protein p270) (SWI/SNF-related, matrix-associated, actin-dependent regulator of chromatin subfamily F member 1) (hELD)	2285	Colon cancer: Mathur et al. 2017 Nature Genetics, This study
ARID1B	15	101	1246	0.0810594	AT-rich interactive domain-containing protein 1B (ARID domain-containing protein 1B) (BRG1-associated factor 250b) (BAF250B) (BRG1-binding protein hELD/OSA1) (Osa homolog 2) (hOsa2) (p250R)	2236	Liver cancer: Wang et al. 2020 Nature Cancer, This study
NKX2-1	10	75	935	0.0802139	Homeobox protein Nkx-2.1 (Homeobox protein NK-2 homolog A) (Thyroid nuclear factor 1) (Thyroid transcription factor 1) (TTF-1) (Thyroid-specific enhancer-binding protein) (T/EBP)	371	NSCLC: Mollaoglu et al. 2018 Immunity, This study
GNAS	14	95	1209	0.0785773	Guanine nucleotide-binding protein G(s) subunit alpha isoforms XLas (Adenylate cyclase-stimulating G alpha protein) (Extra large alphas protein) (XLalphas)	1037	Coles et al. 2020 Cancer Cell
GRIN2A	13	93	1190	0.0781513	Glutamate receptor ionotropic, NMDA 2A (GluN2A) (Glutamate [NMDA] receptor subunit epsilon-1) (N-methyl D-aspartate receptor subtype 2A) (NMDAR2A) (NR2A) (hNR2A)	1464	This study
MYC	13	96	1249	0.0768615	Myc proto-oncogene protein (Class E basic helix-loop-helix protein 39) (bHLHe39) (Proto-oncogene c-Myc) (Transcription factor p64)	439	Mollaoglu et al. 2017 Cancer Cell
NOTCH2	16	93	1378	0.0674891	Neurogenic locus notch homolog protein 2 (Notch 2) (hN2) [Cleaved into: Notch 2 extracellular truncation (N2ECD); Notch 2 intracellular domain (N2ICD)]	2471	Lim et al. 2017 Nature, This study
CDKN2A	14	73	1110	0.0657658	Cyclin-dependent kinase inhibitor 2A (Cyclin-dependent kinase 4 inhibitor A) (CDK4I) (Multiple tumor suppressor 1) (MTS-1) (p16-INK4a) (p16-INK4) (p16INK4A)	156	Serrano et al. 1996 Cell, This study
SLIT2	11	51	784	0.065051	Slit homolog 2 protein (Slit-2) [Cleaved into: Slit homolog 2 protein N-product; Slit homolog 2 protein C-product]	1529	Breast cancer: Prasad et al. 2008 Journal of Biological Chemistry
KDM5A	9	59	1017	0.0580138	Lysine-specific demethylase 5A (EC 1.14.11.67) (Histone demethylase JARID1A) (Jumonji/ARID domain-containing protein 1A) (Retinoblastoma-binding protein 2) (RBBP-2) ([histone H3]-trimethyl-L-lysine(4) demethylase 5A)	1690	Oser et al. 2019 Genes & Development
SPEN	11	61	1054	0.0578748	Msx2-interacting protein (SMART/HDAC1-associated repressor protein) (SPEN homolog)	3664	Breast cancer: Légaré et al. 2015 Cancer Research, This study
BRIP1	11	62	1081	0.0573543	Fanconi anemia group J protein (Protein FACJ) (EC 3.6.4.13) (ATP-dependent RNA helicase BRIP1) (BRCA1-associated C-terminal helicase 1) (BRCA1-interacting protein C-terminal helicase 1) (BRCA1-interacting protein 1)	1249	NSCLC: Wiel et al. 2019 Cell, This study
FANCG	9	32	588	0.0544218	Fanconi anemia group G protein (Protein FACG) (DNA repair protein XRCC9)	622	AML: Pulliam-Leath et al. 2010 Blood
MCL1	9	47	878	0.0535308	Induced myeloid leukemia cell differentiation protein Mcl-1 (Bcl-2-like protein 3) (Bcl2-L-3) (Bcl-2-related protein EAT/mcl1) (mcl1/EAT)	350	Myeloid lineage: Zhou et al. 1998 Blood
KRAS	11	63	1201	0.0524563	GTPase KRas (EC 3.6.5.2) (K-Ras 2) (Ki-Ras) (c-K-ras) (c-Ki-ras) [Cleaved into: GTPase KRas, N-terminally processed]	189	NSCLC: Johnson et al. 2001 Nature
NEUROD1	5	14	271	0.0516605	Neurogenic differentiation factor 1 (NeuroD) (NeuroD1) (Class A basic helix-loop-helix protein 3) (bHLHa3)	356	Huang et al. 2011 Cancer Research
AXL	9	52	1067	0.0487348	Tyrosine-protein kinase receptor UFO (EC 2.7.10.1) (AXL oncogene)	894	Breast cancer: Gjerdrum et al. 2010 PNAS
RPTOR	9	52	1067	0.0487348	Regulatory-associated protein of mTOR (Raptor) (p150 target of rapamycin (TOR)-scaffold protein)	1335	Prostate cancer: Guertin et al. 2009 Cancer Cell
MYCN	13	64	1408	0.0454545	N-myc proto-oncogene protein (Class E basic helix-loop-helix protein 37) (bHLHe37)	464	Grunblatt et al. 2020 Genes & Development
KDM6A	16	60	1360	0.0441176	Lysine-specific demethylase 6A (EC 1.14.11.68) (Histone demethylase UTX) (Ubiquitously-transcribed TPR protein on the X chromosome) (Ubiquitously-transcribed X chromosome tetratricopeptide repeat protein) ([histone H3]-trimethyl-L-lysine(27) demethylase 6A)	1401	This study
TSC1	11	45	1203	0.0374065	Hamartin (Tuberous sclerosis 1 protein)	1164	NSCLC: Liang et al. 2009 Oncogene, This study
RBM10	10	34	926	0.0367171	RNA-binding protein 10 (G patch domain-containing protein 9) (RNA-binding motif protein 10) (RNA-binding protein S1-1) (S1-1)	930	Hernández et al. 2016 RNA Biology
SHH	5	9	270	0.0333333	Sonic hedgehog protein (SHH) (HHG-1) (Shh unprocessed N-terminal signaling and C-terminal autoprocessing domains) (ShhNC) [Cleaved into: Sonic hedgehog protein N-product (ShhN) (Shh N-terminal processed signaling domains) (ShhNp)]	462	Szczepny et al. 2017 Oncogene
