## Supplemental Table 7 for "A multiplexed in vivo approach to identify driver genes in small cell lung cancer"

### Sheet: Table S7
Supplemental Table S7: Mouse SCLC cell lines generated.
Name	Genetic Background	Treatment	Virus	Titer	Time after i.t., prior to harvest	Site	RNA-seq?	Characteristics
NL354	RPR2T	Naphthalene (200mg/kg)	Ad-CMV-Cre	1X	27 wks (6 months)	Lung, left lobe	Yes	Floating spheroids
4482862-1R	RPR2T	NT	Ad-CMV-Cre	1X	26 wks (6 months)	Lung, right lobe	Yes	Floating spheroids
4482862-2R	RPR2T	NT	Ad-CMV-Cre	1X	26 wks (6 months)	Lung, right lobe	Yes	Floating spheroids
4502511-1A	RPR2T	NT	HIV-PGK-Cre	1X	33 wks (7 months)	Lung	Yes	Floating spheroids
4521837-2	RPR2T;Cas9	Naphthalene (200mg/kg)	HIV-gTsc1-1/PGK-Cre	0.57X	21 wks (4 months)	Lung, right superior lobe		Mostly adherent, some floating spheroids
4525624-1	RPR2T;Cas9	Naphthalene (200mg/kg)	HIV-gTsc1-2/PGK-Cre	0.05X	17 wks (4 months)	Lung, right superior lobe		Mostly adherent, some floating spheroids
4525624-3	RPR2T;Cas9	Naphthalene (200mg/kg)	HIV-gTsc1-2/PGK-Cre	0.05X	17 wks (4 months)	Lung, right middle lobe		Mostly adherent, some floating spheroids
4482861-1	RPR2T	Naphthalene (200mg/kg)	HIV-PGK-Cre	1X	40 wks (9 months)	Lung, right middle lobe	Yes	Floating spheroids
