## Supplemental Table 8 for "A multiplexed in vivo approach to identify driver genes in small cell lung cancer"

### Sheet: Table S8
Supplemental Table S8: List of Antibodies for CyTOF
Antibody	Metal Isotope Atomic Mass	Vendor	Catalog #	Link
GFP	166	ThermoFisher	A11122	https://www.thermofisher.com/antibody/product/GFP-Antibody-Polyclonal/A-11122
VSV	167	ThermoFisher	PA1-30138
mCherry	165	Abcam	ab167453
Prot C	171	GenScript	A01774	https://www.genscript.com/antibody/A01774-THE_Protein_C_Tag_Antibody_HPC4_mAb_Mouse.html
Ha	176	ThermoFisher	26183
NWS	170	GenScript	A01732
AU1	173	Bethyl	A190-124A	https://www.thermofisher.com/antibody/product/AU1-Tag-Antibody-Polyclonal/A190-124A
Flag	175	Sigma Aldrich	F1804	https://www.sigmaaldrich.com/US/en/product/sigma/f1804
Synaptophysin	156	NovusBio	NBP1-47483	https://www.novusbio.com/products/synaptophysin-antibody-7h12_nbp1-47483
Vimentin	113	CST	5741S
phospho-S6 (Ser235/236)	140	CST	2211S
GMNN	142	CST	52508BF
EZH2	146	CST	5246S	https://www.cellsignal.com/products/primary-antibodies/ezh2-d2c9-xp-rabbit-mab/5246
phospho-YAP (Ser127)	145	CST	13008	https://www.cellsignal.com/products/primary-antibodies/phospho-yap-ser127-d9w2i-rabbit-mab/13008
CDT1	149	CST	8064S	https://www.cellsignal.com/products/primary-antibodies/cdt1-d10f11-rabbit-mab/8064?utm_strategy=lev&utm_conv=mon&utm_stage=ous&utm_tactic=ppc&utm_region=hq&&gclsrc=3p.ds&msclkid=7f6f55a7348d1efac2a5379c510a3504&utm_source=bing&utm_medium=cpc&utm_campaign=PRG%20-%20Dynamic&utm_term=%2Fproducts%2Fprimary-antibodies&utm_content=Primary%20Antibodies%20-%20dynamic%20-%20mon%20-%20cst_us%20-%20americas…
Phospho-PI3 Kinase p85 (Tyr458)/p55 (Tyr199)	151	CST	17366S	https://www.cellsignal.com/products/primary-antibodies/phospho-pi3-kinase-p85-tyr458-p55-tyr199-e3u1h-rabbit-mab/17366
HES1	163	CST	11988	https://www.cellsignal.com/products/primary-antibodies/hes1-d6p2u-rabbit-mab/11988
