## Supplemental Table 9 for "A multiplexed in vivo approach to identify driver genes in small cell lung cancer"

### Sheet: Table S9
Supplemental Table S9: Primer and sgRNA Sequences
Note: Lenti-sgRNAs with partially filled information are designed and validated in Cai et al., Cancer Discovery 2021 (PMID 33608386).
All primer sequences are oriented '5 -> '3
Universal SDM Reverse primer sequence: GGTGTTTGGTCCTTTCCAC ; Universal Barcoding Reverse primer sequence: AGCTAGGGATCCGCCGCATAACCAGTG
Gene Name	gRNA Name	BC Primer Name	SDM Fwd Sequence for ordering:	BARCODING PRIMER SEQUENCE	sgID	Pool #	5' Adaptor	gRNA	3' Adaptor	pam	scores.offtarget.hsu_2013.fmt	scores.offtarget.hsu_2013.value	scores.site.representation.fmt	scores.site.representation.value	scores.site.percent_peptide.fmt	scores.site.percent_peptide.value	scores.site.no_homopolymer.fmt	scores.site.no_homopolymer.value	scores.site.no_uuu.fmt	scores.site.no_uuu.value	scores.site.gc_content.fmt	scores.site.gc_content.value	scores.activity.doench_2016_nopos.fmt	scores.activity.doench_2016_nopos.value	scores.activity.doench_2014.fmt	scores.activity.doench_2014.value	scores.activity.doench_2016_full.fmt	scores.activity.doench_2016_full.value	scores.activity.chari_2015.fmt	scores.activity.chari_2015.value	scores.activity.bae_2014.fmt	scores.activity.bae_2014.value	gc_region	chromosome_name	gc_content	Aggregate_Score
Adgb	Adgb-sgRNA1	Adgb-sgRNA1-BC	GTGATAACCGATGAAGCTCAGTTTAAGAGCTATGCTGGAAACAG	AGCTAGTCCGGACCCTTTAGGCNNNNNTANNNNNGCNNNNNTANNNNNGCATGCCCAAGAAGAAGAGGAAGGTGTC	CCCTTTAG	4		GTGATAACCGATGAAGCTCA	GTTTAAGAGCTATGCTGGAAACAG	AGG	92	0.924775	5/5	1	31	0.311536	Yes	1	Yes	1	45	0.45	64	0.639972	19	0.191032	67	0.665336	27	0.271973	63	0.631268	48.0851	chr10	0.45	2.88671
Adgb	Adgb-sgRNA2	Adgb-sgRNA2-BC	GACCTTCAGAGCCTGCATTGGGTTTAAGAGCTATGCTGGAAACAG	AGCTAGTCCGGACAACCTTCGCNNNNNTANNNNNGCNNNNNTANNNNNGCATGCCCAAGAAGAAGAGGAAGGTGTC	CAACCTTC	4	G	ACCTTCAGAGCCTGCATTGG	GTTTAAGAGCTATGCTGGAAACAG	CGG	84	0.842856	5/5	1	37	0.367558	Yes	1	Yes	1	55	0.55	49	0.485124	6	0.0577258	55	0.553026	78	0.782922	66	0.658867	44.7699	chr10	0.55	2.60778
Apc	Apc-sgRNA1	Apc-sgRNA1-BC	GTTGAGCGTAGTTTCACTCCGGTTTAAGAGCTATGCTGGAAACAG	AGCTAGTCCGGAAGGAGTCCGCNNNNNTANNNNNGCNNNNNTANNNNNGCATGCCCAAGAAGAAGAGGAAGGTGTC	AGGAGTCC	3	G	TTGAGCGTAGTTTCACTCCG	GTTTAAGAGCTATGCTGGAAACAG
Apc	Apc-sgRNA2	Apc-sgRNA2-BC	GAGATCCTTCCCGACTTCCGTGTTTAAGAGCTATGCTGGAAACAG	AGCTAGTCCGGAGATTCTCGGCNNNNNTANNNNNGCNNNNNTANNNNNGCATGCCCAAGAAGAAGAGGAAGGTGTC	GATTCTCG	3	G	AGATCCTTCCCGACTTCCGT	GTTTAAGAGCTATGCTGGAAACAG	AGG	95	0.949258	4/6	0.666667	5	0.0548238	Yes	1	Yes	1	55	0.55	66	0.663327	42	0.422249	66	0.657302	31	0.312669	63	0.626247	45.1737	chr18	0.55	2.89011
Arid1a	Arid1a-sgRNA1	Arid1a-sgRNA1-BC	GATGGGTCCCAGACTCCACAGGTTTAAGAGCTATGCTGGAAACAG	AGCTAGTCCGGAACAATGGCGCNNNNNTANNNNNGCNNNNNTANNNNNGCATGCCCAAGAAGAAGAGGAAGGTGTC	ACAATGGC	1,2	G	ATGGGTCCCAGACTCCACAG	GTTTAAGAGCTATGCTGGAAACAG	CGG	74	0.743507	4/4	1	19	0.187418	Yes	1	Yes	1	60	0.6	88	0.880721	63	0.631322	84	0.839571	94	0.942706	61	0.609945	51.6484	chr4	0.6	3.03259
Arid1a	Arid1a-sgRNA2	Arid1a-sgRNA2-BC	GCCTGCTGGCCATACGCACTGGTTTAAGAGCTATGCTGGAAACAG	AGCTAGTCCGGATCGGATCTGCNNNNNTANNNNNGCNNNNNTANNNNNGCATGCCCAAGAAGAAGAGGAAGGTGTC	TCGGATCT	1,2	G	CCTGCTGGCCATACGCACTG	GTTTAAGAGCTATGCTGGAAACAG	GGG	95	0.951439	4/4	1	20	0.201689	Yes	1	Yes	1	65	0.65	68	0.678436	28	0.276276	71	0.713358	96	0.957604	63	0.625248	57.9288	chr4	0.65	3.0034
Arid1b	Arid1b-sgRNA1	Arid1b-sgRNA1-BC	GCTAACGTTCATGGAAGAGAGGTTTAAGAGCTATGCTGGAAACAG	AGCTAGTCCGGATTAGCCTGGCNNNNNTANNNNNGCNNNNNTANNNNNGCATGCCCAAGAAGAAGAGGAAGGTGTC	TTAGCCTG	1,2	G	CTAACGTTCATGGAAGAGAG	GTTTAAGAGCTATGCTGGAAACAG	GGG	90	0.899415	3/3	1	49	0.491366	Yes	1	Yes	1	45	0.45	69	0.689865	72	0.718426	76	0.757171	76	0.763824	69	0.689485	59.6296	chr17	0.45	3.10324
Arid1b	Arid1b-sgRNA2	Arid1b-sgRNA2-BC	GAATTGCTCCCAGTTGACTGGTTTAAGAGCTATGCTGGAAACAG	AGCTAGTCCGGAAATCCGGTGCNNNNNTANNNNNGCNNNNNTANNNNNGCATGCCCAAGAAGAAGAGGAAGGTGTC	AATCCGGT	1,2		GAATTGCTCCCAGTTGACTG	GTTTAAGAGCTATGCTGGAAACAG	TGG	94	0.939332	3/3	1	54	0.541141	Yes	1	Yes	1	50	0.5	70	0.699408	42	0.423452	75	0.751715	93	0.931807	66	0.656823	50.7538	chr17	0.5	3.09959
Atrx	Atrx-sgRNA1	Atrx-sgRNA1-BC	GCAGGTTCATCAAGGTCAAAGGTTTAAGAGCTATGCTGGAAACAG	AGCTAGTCCGGACTTGCACTGCNNNNNTANNNNNGCNNNNNTANNNNNGCATGCCCAAGAAGAAGAGGAAGGTGTC	CTTGCACT	1	G	CAGGTTCATCAAGGTCAAAG	GTTTAAGAGCTATGCTGGAAACAG
Atrx	Atrx-sgRNA2	Atrx-sgRNA2-BC	GAACGCGGAGGTAAATACAAGGTTTAAGAGCTATGCTGGAAACAG	AGCTAGTCCGGACAATGTCCGCNNNNNTANNNNNGCNNNNNTANNNNNGCATGCCCAAGAAGAAGAGGAAGGTGTC	CAATGTCC	1	G	AACGCGGAGGTAAATACAAG	GTTTAAGAGCTATGCTGGAAACAG
Brca2	Brca2-sgRNA1	Brca2-sgRNA1-BC	GCTGAAAGGCGACTGGTCCAGGTTTAAGAGCTATGCTGGAAACAG	AGCTAGTCCGGACGCTACTTGCNNNNNTANNNNNGCNNNNNTANNNNNGCATGCCCAAGAAGAAGAGGAAGGTGTC	CGCTACTT	1	G	CTGAAAGGCGACTGGTCCAG	GTTTAAGAGCTATGCTGGAAACAG
Brca2	Brca2-sgRNA2	Brca2-sgRNA2-BC	GTACCCAAAGTCTCGTCAAGGTTTAAGAGCTATGCTGGAAACAG	AGCTAGTCCGGACGACTAGTGCNNNNNTANNNNNGCNNNNNTANNNNNGCATGCCCAAGAAGAAGAGGAAGGTGTC	CGACTAGT	1		GTACCCAAAGTCTCGTCAAG	GTTTAAGAGCTATGCTGGAAACAG
Brip1	Brip1-sgRNA1	Brip1-sgRNA1-BC	GCTAGTCGTGCATCTACATGGGTTTAAGAGCTATGCTGGAAACAG	AGCTAGTCCGGAAGACCTCAGCNNNNNTANNNNNGCNNNNNTANNNNNGCATGCCCAAGAAGAAGAGGAAGGTGTC	AGACCTCA	3	G	CTAGTCGTGCATCTACATGG	GTTTAAGAGCTATGCTGGAAACAG	TGG	90	0.900543	1/1	1	15	0.15461	Yes	1	Yes	1	50	0.5	73	0.73473	60	0.595817	78	0.77979	62	0.615538	72	0.72057	39.1534	chr11	0.5	3.18069
Brip1	Brip1-sgRNA2	Brip1-sgRNA2-BC	GCCGTAAGACAGCTTACTCAGGTTTAAGAGCTATGCTGGAAACAG	AGCTAGTCCGGAGTTGGTCAGCNNNNNTANNNNNGCNNNNNTANNNNNGCATGCCCAAGAAGAAGAGGAAGGTGTC	GTTGGTCA	3	G	CCGTAAGACAGCTTACTCAG	GTTTAAGAGCTATGCTGGAAACAG	GGG	90	0.89585	1/1	1	23	0.230922	Yes	1	Yes	1	50	0.5	75	0.74603	49	0.489752	77	0.771933	85	0.850315	63	0.634196	47.5783	chr11	0.5	3.07391
Cdkn2a	Cdkn2a-sgRNA1	Cdkn2a-sgRNA1-BC	GCGGTGCAGATTCGAACTGCGGTTTAAGAGCTATGCTGGAAACAG	AGCTAGTCCGGAGACCATAGGCNNNNNTANNNNNGCNNNNNTANNNNNGCATGCCCAAGAAGAAGAGGAAGGTGTC	GACCATAG	1,2	G	CGGTGCAGATTCGAACTGCG	GTTTAAGAGCTATGCTGGAAACAG	AGG	100	0.997395	2/2	1	55	0.545194	Yes	1	Yes	1	60	0.6	71	0.714541	58	0.581581	75	0.754365	91	0.913009	65	0.650206	57.2674	chr4	0.6	3.15633
Cdkn2a	Cdkn2a-sgRNA2	Cdkn2a-sgRNA2-BC	GCAGCTCTTCTGCTCAACTAGTTTAAGAGCTATGCTGGAAACAG	AGCTAGTCCGGACACTGCTAGCNNNNNTANNNNNGCNNNNNTANNNNNGCATGCCCAAGAAGAAGAGGAAGGTGTC	CACTGCTA	1,2		GCAGCTCTTCTGCTCAACTA	GTTTAAGAGCTATGCTGGAAACAG	CGG	89	0.892654	2/2	1	52	0.516499	Yes	1	Yes	1	50	0.5	58	0.581902	45	0.45186	65	0.650645	77	0.767923	73	0.733388	57.716	chr4	0.5	2.92733
Col11a1	Col11a1-sgRNA1	Col11a1-sgRNA1-BC	GACCAGACTGAGACTCCTAGGGTTTAAGAGCTATGCTGGAAACAG	AGCTAGTCCGGAGTACATCCGCNNNNNTANNNNNGCNNNNNTANNNNNGCATGCCCAAGAAGAAGAGGAAGGTGTC	GTACATCC	4	G	ACCAGACTGAGACTCCTAGG	GTTTAAGAGCTATGCTGGAAACAG	CGG	95	0.948315	2/3	0.666667	20	0.197551	Yes	1	Yes	1	55	0.55	74	0.742501	41	0.408089	77	0.773138	98	0.975502	74	0.738563	41.8301	chr3	0.55	3.23315
Col11a1	Col11a1-sgRNA2	Col11a1-sgRNA2-BC	GCGGGTATCAGGATCGAATGGTTTAAGAGCTATGCTGGAAACAG	AGCTAGTCCGGAGCTATCGTGCNNNNNTANNNNNGCNNNNNTANNNNNGCATGCCCAAGAAGAAGAGGAAGGTGTC	GCTATCGT	4		GCGGGTATCAGGATCGAATG	GTTTAAGAGCTATGCTGGAAACAG	AGG	98	0.975299	2/3	0.666667	20	0.200923	Yes	1	Yes	1	55	0.55	70	0.703209	27	0.272714	74	0.743175	86	0.856714	73	0.732109	41.8301	chr3	0.55	3.19376
Col22a1	Col22a1-sgRNA1	Col22a1-sgRNA1-BC	GCGTTCTCCTCGAAGACCCTGGTTTAAGAGCTATGCTGGAAACAG	AGCTAGTCCGGAAGTCCCTTGCNNNNNTANNNNNGCNNNNNTANNNNNGCATGCCCAAGAAGAAGAGGAAGGTGTC	AGTCCCTT	4	G	CGTTCTCCTCGAAGACCCTG	GTTTAAGAGCTATGCTGGAAACAG	GGG	90	0.900463	2/3	0.666667	36	0.364923	Yes	1	Yes	1	60	0.6	65	0.654133	42	0.418397	68	0.680574	95	0.954405	86	0.860009	47.619	chr15	0.6	3.12162
Col22a1	Col22a1-sgRNA2	Col22a1-sgRNA2-BC	GTTGGTGACCTCTTGGTCCGGGTTTAAGAGCTATGCTGGAAACAG	AGCTAGTCCGGAATTAGCCGGCNNNNNTANNNNNGCNNNNNTANNNNNGCATGCCCAAGAAGAAGAGGAAGGTGTC	ATTAGCCG	4	G	TTGGTGACCTCTTGGTCCGG	GTTTAAGAGCTATGCTGGAAACAG	GGG	96	0.959771	2/3	0.666667	41	0.411897	Yes	1	Yes	1	60	0.6	55	0.553833	9	0.0897164	65	0.652808	59	0.586441	67	0.666203	54.386	chr15	0.6	2.93159
Crebbp	Crebbp-sgRNA1	Crebbp-sgRNA1-BC	GCTGTAGTAGGCTGCATCACGGTTTAAGAGCTATGCTGGAAACAG	AGCTAGTCCGGAACTGACACGCNNNNNTANNNNNGCNNNNNTANNNNNGCATGCCCAAGAAGAAGAGGAAGGTGTC	ACTGACAC	3	G	CTGTAGTAGGCTGCATCACG	GTTTAAGAGCTATGCTGGAAACAG	AGG	96	0.961134	1/1	1	50	0.501229	Yes	1	Yes	1	55	0.55	61	0.607145	18	0.183113	70	0.704909	59	0.585341	79	0.79371	43.6242	chr16	0.55	3.16466
Crebbp	Crebbp-sgRNA2	Crebbp-sgRNA2-BC	GAGCACTTACACCCGGAACTGGTTTAAGAGCTATGCTGGAAACAG	AGCTAGTCCGGACGTAAACCGCNNNNNTANNNNNGCNNNNNTANNNNNGCATGCCCAAGAAGAAGAGGAAGGTGTC	CGTAAACC	3	G	AGCACTTACACCCGGAACTG	GTTTAAGAGCTATGCTGGAAACAG	AGG	95	0.951804	1/1	1	31	0.310128	Yes	1	Yes	1	55	0.55	65	0.652183	13	0.133048	69	0.689108	97	0.970603	76	0.760372	50.2703	chr16	0.55	3.09039
Ep300	Ep300-sgRNA1	Ep300-sgRNA1-BC	GTTCACAGACCGCATGCCCTGGTTTAAGAGCTATGCTGGAAACAG	AGCTAGTCCGGACGCATTCTGCNNNNNTANNNNNGCNNNNNTANNNNNGCATGCCCAAGAAGAAGAGGAAGGTGTC	CGCATTCT	1,2	G	TTCACAGACCGCATGCCCTG	GTTTAAGAGCTATGCTGGAAACAG	GGG	89	0.891408	2/2	1	21	0.20804	Yes	1	Yes	1	60	0.6	69	0.690833	32	0.319388	73	0.7265	99	0.987001	73	0.728871	49.5082	chr15	0.6	3.07328
Ep300	Ep300-sgRNA2	Ep300-sgRNA2-BC	GTGAATACTGGGTCGAACATGGTTTAAGAGCTATGCTGGAAACAG	AGCTAGTCCGGAATACCGAGGCNNNNNTANNNNNGCNNNNNTANNNNNGCATGCCCAAGAAGAAGAGGAAGGTGTC	ATACCGAG	1,2	G	TGAATACTGGGTCGAACATG	GTTTAAGAGCTATGCTGGAAACAG	GGG	90	0.90027	2/2	1	28	0.279735	Yes	1	Yes	1	45	0.45	63	0.632031	29	0.291058	67	0.674087	80	0.79842	64	0.638936	40.8511	chr15	0.45	2.88738
Erich3	Erich3-sgRNA1	Erich3-sgRNA1-BC	GCCTTGGTTGACCGAGCTCAGGTTTAAGAGCTATGCTGGAAACAG	AGCTAGTCCGGAGTCTGGTTGCNNNNNTANNNNNGCNNNNNTANNNNNGCATGCCCAAGAAGAAGAGGAAGGTGTC	GTCTGGTT	4	G	CCTTGGTTGACCGAGCTCAG	GTTTAAGAGCTATGCTGGAAACAG	CGG	93	0.929905	2/3	0.666667	40	0.401578	Yes	1	Yes	1	60	0.6	74	0.740311	65	0.653606	72	0.723903	93	0.934607	61	0.611649	48.4513	chr3	0.6	2.98936
Erich3	Erich3-sgRNA2	Erich3-sgRNA2-BC	GCCGCTGAGCTCGGTCAACCAGTTTAAGAGCTATGCTGGAAACAG	AGCTAGTCCGGATGAGGGTAGCNNNNNTANNNNNGCNNNNNTANNNNNGCATGCCCAAGAAGAAGAGGAAGGTGTC	TGAGGGTA	4	G	CCGCTGAGCTCGGTCAACCA	GTTTAAGAGCTATGCTGGAAACAG	AGG	93	0.931359	2/3	0.666667	40	0.399353	Yes	1	Yes	1	65	0.65	63	0.630887	24	0.244397	69	0.685643	72	0.716828	65	0.651102	48.5961	chr3	0.65	2.95375
Fam135b	Fam135b-sgRNA1	Fam135b-sgRNA1-BC	GCTAACTCCATACCTGATCAGGTTTAAGAGCTATGCTGGAAACAG	AGCTAGTCCGGACACAAGTGGCNNNNNTANNNNNGCNNNNNTANNNNNGCATGCCCAAGAAGAAGAGGAAGGTGTC	CACAAGTG	4	G	CTAACTCCATACCTGATCAG	GTTTAAGAGCTATGCTGGAAACAG	GGG	88	0.880589	1/1	1	13	0.127493	Yes	1	Yes	1	45	0.45	68	0.678388	83	0.825283	74	0.737634	95	0.951505	82	0.823126	55.5556	chr15	0.45	3.17898
Fam135b	Fam135b-sgRNA2	Fam135b-sgRNA2-BC	GCACATCGATAGGATTCCATGGTTTAAGAGCTATGCTGGAAACAG	AGCTAGTCCGGAAGATGAGCGCNNNNNTANNNNNGCNNNNNTANNNNNGCATGCCCAAGAAGAAGAGGAAGGTGTC	AGATGAGC	4	G	CACATCGATAGGATTCCATG	GTTTAAGAGCTATGCTGGAAACAG	TGG	94	0.944987	1/1	1	35	0.347104	Yes	1	Yes	1	45	0.45	76	0.760315	28	0.284238	78	0.779906	80	0.80352	67	0.665038	42.9752	chr15	0.45	3.16984
Fat1	Fat1-sgRNA1	Fat1-sgRNA1-BC	GCGAGGACTTCGACTTCCCGGGTTTAAGAGCTATGCTGGAAACAG	AGCTAGTCCGGAGTGTGTTGGCNNNNNTANNNNNGCNNNNNTANNNNNGCATGCCCAAGAAGAAGAGGAAGGTGTC	GTGTGTTG	2	G	CGAGGACTTCGACTTCCCGG	GTTTAAGAGCTATGCTGGAAACAG
Fat1	Fat1-sgRNA2	Fat1-sgRNA2-BC	GTCTCATCACAACCACGTCGGTTTAAGAGCTATGCTGGAAACAG	AGCTAGTCCGGAATAACGCCGCNNNNNTANNNNNGCNNNNNTANNNNNGCATGCCCAAGAAGAAGAGGAAGGTGTC	ATAACGCC	2		GTCTCATCACAACCACGTCG	GTTTAAGAGCTATGCTGGAAACAG
Fbxw7	Fbxw7-sgRNA1	Fbxw7-sgRNA1-BC	GACGTTAGTGGGACATACAGGGTTTAAGAGCTATGCTGGAAACAG	AGCTAGTCCGGAGTCCATTCGCNNNNNTANNNNNGCNNNNNTANNNNNGCATGCCCAAGAAGAAGAGGAAGGTGTC	GTCCATTC	1,2	G	ACGTTAGTGGGACATACAGG	GTTTAAGAGCTATGCTGGAAACAG	TGG	88	0.876069	4/4	1	66	0.661563	Yes	1	Yes	1	50	0.5	68	0.683515	52	0.519103	74	0.73831	91	0.914809	65	0.648288	42.1488	chr3	0.5	3.00098
Fbxw7	Fbxw7-sgRNA2	Fbxw7-sgRNA2-BC	GTGAACATGGTACAAGGCCAGGTTTAAGAGCTATGCTGGAAACAG	AGCTAGTCCGGAGTTATGGCGCNNNNNTANNNNNGCNNNNNTANNNNNGCATGCCCAAGAAGAAGAGGAAGGTGTC	GTTATGGC	1,2	G	TGAACATGGTACAAGGCCAG	GTTTAAGAGCTATGCTGGAAACAG	TGG	82	0.817713	4/4	1	40	0.398508	Yes	1	Yes	1	50	0.5	69	0.694176	13	0.128858	74	0.742065	93	0.927607	70	0.697657	45.5446	chr3	0.5	2.9995
Flt4	Flt4-sgRNA1	Flt4-sgRNA1-BC	GAGGCAGCAGCTGTGACACCGGTTTAAGAGCTATGCTGGAAACAG	AGCTAGTCCGGATTGGCAACGCNNNNNTANNNNNGCNNNNNTANNNNNGCATGCCCAAGAAGAAGAGGAAGGTGTC	TTGGCAAC	3	G	AGGCAGCAGCTGTGACACCG	GTTTAAGAGCTATGCTGGAAACAG	TGG	85	0.848984	1/1	1	64	0.641007	Yes	1	Yes	1	65	0.65	71	0.706374	35	0.346985	76	0.757574	83	0.834117	80	0.79644	56.3636	chr11	0.65	3.16057
Flt4	Flt4-sgRNA2	Flt4-sgRNA2-BC	GCGGTTCCGGGAAAGCACAGGTTTAAGAGCTATGCTGGAAACAG	AGCTAGTCCGGACCCAATGTGCNNNNNTANNNNNGCNNNNNTANNNNNGCATGCCCAAGAAGAAGAGGAAGGTGTC	CCCAATGT	3		GCGGTTCCGGGAAAGCACAG	GTTTAAGAGCTATGCTGGAAACAG	AGG	94	0.941773	1/1	1	24	0.236315	Yes	1	Yes	1	65	0.65	73	0.732146	71	0.709193	77	0.771176	100	0.9959	67	0.674044	60.262	chr11	0.65	3.15817
Grin2a	Grin2a-sgRNA1	Grin2a-sgRNA1-BC	GAAAGGCGGAGAATAGTCATGGTTTAAGAGCTATGCTGGAAACAG	AGCTAGTCCGGACTTATGCGGCNNNNNTANNNNNGCNNNNNTANNNNNGCATGCCCAAGAAGAAGAGGAAGGTGTC	CTTATGCG	3	G	AAAGGCGGAGAATAGTCATG	GTTTAAGAGCTATGCTGGAAACAG	AGG	91	0.913906	3/3	1	46	0.460068	Yes	1	Yes	1	45	0.45	74	0.73557	50	0.496693	79	0.78695	98	0.978202	68	0.675666	47.0588	chr16	0.45	3.16347
Grin2a	Grin2a-sgRNA2	Grin2a-sgRNA2-BC	GAGAAGAAATCGTAGCCGGTGGTTTAAGAGCTATGCTGGAAACAG	AGCTAGTCCGGACAGTCGTAGCNNNNNTANNNNNGCNNNNNTANNNNNGCATGCCCAAGAAGAAGAGGAAGGTGTC	CAGTCGTA	3	G	AGAAGAAATCGTAGCCGGTG	GTTTAAGAGCTATGCTGGAAACAG	AGG	95	0.949391	3/3	1	17	0.169738	Yes	1	Yes	1	50	0.5	62	0.624919	8	0.0767869	75	0.749078	84	0.841616	64	0.642909	51.8	chr16	0.5	3.09046
Hcn1	Hcn1-sgRNA1	Hcn1-sgRNA1-BC	GTCATTCGAGAAGGAGCTGTGGTTTAAGAGCTATGCTGGAAACAG	AGCTAGTCCGGATAACCGAGGCNNNNNTANNNNNGCNNNNNTANNNNNGCATGCCCAAGAAGAAGAGGAAGGTGTC	TAACCGAG	4	G	TCATTCGAGAAGGAGCTGTG	GTTTAAGAGCTATGCTGGAAACAG	GGG	83	0.828721	1/1	1	54	0.544457	Yes	1	Yes	1	50	0.5	78	0.78012	46	0.45941	80	0.800782	96	0.960104	72	0.721785	48.505	chr13	0.5	3.15207
Hcn1	Hcn1-sgRNA2	Hcn1-sgRNA2-BC	GTGCTCAGCATGGTAATCCAGGTTTAAGAGCTATGCTGGAAACAG	AGCTAGTCCGGAGCTAAGCAGCNNNNNTANNNNNGCNNNNNTANNNNNGCATGCCCAAGAAGAAGAGGAAGGTGTC	GCTAAGCA	4	G	TGCTCAGCATGGTAATCCAG	GTTTAAGAGCTATGCTGGAAACAG	AGG	90	0.898296	1/1	1	40	0.397	Yes	1	Yes	1	50	0.5	68	0.681262	61	0.612258	76	0.755352	64	0.640436	68	0.676686	45.5197	chr13	0.5	3.08569
Kdm6a	Kdm6a-sgRNA1	Kdm6a-sgRNA1-BC	GAATTCGTGCTGCAAGTCCAGGTTTAAGAGCTATGCTGGAAACAG	AGCTAGTCCGGAGCAGCTATGCNNNNNTANNNNNGCNNNNNTANNNNNGCATGCCCAAGAAGAAGAGGAAGGTGTC	GCAGCTAT	1,2	G	AATTCGTGCTGCAAGTCCAG	GTTTAAGAGCTATGCTGGAAACAG	AGG	92	0.91917	2/2	1	27	0.273918	Yes	1	Yes	1	50	0.5	66	0.663552	73	0.726333	74	0.744562	98	0.979002	72	0.724242	35.7143	chrX	0.5	3.13254
Kdm6a	Kdm6a-sgRNA2	Kdm6a-sgRNA2-BC	GAAACCTGACCAGCAGCACAGGTTTAAGAGCTATGCTGGAAACAG	AGCTAGTCCGGAGCTATACGGCNNNNNTANNNNNGCNNNNNTANNNNNGCATGCCCAAGAAGAAGAGGAAGGTGTC	GCTATACG	1,2	G	AAACCTGACCAGCAGCACAG	GTTTAAGAGCTATGCTGGAAACAG	AGG	72	0.722805	2/2	1	44	0.440234	Yes	1	Yes	1	55	0.55	71	0.709664	40	0.395972	77	0.76872	100	0.9974	82	0.817863	48.9097	chrX	0.55	3.07811
Kmt2c	Kmt2c-sgRNA1	Kmt2c-sgRNA1-BC	GCACACGATCTAGTACTCAGGTTTAAGAGCTATGCTGGAAACAG	AGCTAGTCCGGACAAGCTCAGCNNNNNTANNNNNGCNNNNNTANNNNNGCATGCCCAAGAAGAAGAGGAAGGTGTC	CAAGCTCA	2		GCACACGATCTAGTACTCAG	GTTTAAGAGCTATGCTGGAAACAG	TGG	96	0.962805	3/5	0.6	9	0.0899194	Yes	1	Yes	1	50	0.5	75	0.752536	50	0.499919	77	0.774499	98	0.984702	76	0.762202	37.8261	chr5	0.5	3.274
Kmt2c	Kmt2c-sgRNA2	Kmt2c-sgRNA2-BC	GAGATGCCTGAACTACCTACGTTTAAGAGCTATGCTGGAAACAG	AGCTAGTCCGGAGTTGCAAGGCNNNNNTANNNNNGCNNNNNTANNNNNGCATGCCCAAGAAGAAGAGGAAGGTGTC	GTTGCAAG	2		GAGATGCCTGAACTACCTAC	GTTTAAGAGCTATGCTGGAAACAG	AGG	95	0.946074	3/5	0.6	11	0.108401	Yes	1	Yes	1	50	0.5	62	0.623037	59	0.587823	68	0.683596	61	0.610539	72	0.723191	36.3208	chr5	0.5	3.03646
Lrp1b	Lrp1b-sgRNA1	Lrp1b-sgRNA1-BC	GAAGACGTTCTGAGATCCGAGGTTTAAGAGCTATGCTGGAAACAG	AGCTAGTCCGGATTCCTGGAGCNNNNNTANNNNNGCNNNNNTANNNNNGCATGCCCAAGAAGAAGAGGAAGGTGTC	TTCCTGGA	1,2	G	AAGACGTTCTGAGATCCGAG	GTTTAAGAGCTATGCTGGAAACAG
Lrp1b	Lrp1b-sgRNA2	Lrp1b-sgRNA2-BC	GTCTGGGAGACACAAGTCACAGTTTAAGAGCTATGCTGGAAACAG	AGCTAGTCCGGACAACAAGCGCNNNNNTANNNNNGCNNNNNTANNNNNGCATGCCCAAGAAGAAGAGGAAGGTGTC	CAACAAGC	1,2	G	TCTGGGAGACACAAGTCACA	GTTTAAGAGCTATGCTGGAAACAG
Mll2 (Kmt2d)	Mll2 (Kmt2d)-sgRNA1	Mll2 (Kmt2d)-sgRNA1-BC	GGGCCGATGGAGGTTCGGATGTTTAAGAGCTATGCTGGAAACAG	AGCTAGTCCGGAGCGACATTGCNNNNNTANNNNNGCNNNNNTANNNNNGCATGCCCAAGAAGAAGAGGAAGGTGTC	GCGACATT	1,2		GGGCCGATGGAGGTTCGGAT	GTTTAAGAGCTATGCTGGAAACAG	AGG	96	0.963276	3/4	0.75	32	0.315961	Yes	1	Yes	1	65	0.65	60	0.600132	54	0.535107	69	0.691749	46	0.462554	72	0.720765	54.9763	chr15	0.65	3.06754
Mll2 (Kmt2d)	Mll2 (Kmt2d)-sgRNA2	Mll2 (Kmt2d)-sgRNA2-BC	GCAAACCCTATCGGCCAGGTGGTTTAAGAGCTATGCTGGAAACAG	AGCTAGTCCGGACTCAGGTAGCNNNNNTANNNNNGCNNNNNTANNNNNGCATGCCCAAGAAGAAGAGGAAGGTGTC	CTCAGGTA	1,2	G	CAAACCCTATCGGCCAGGTG	GTTTAAGAGCTATGCTGGAAACAG	AGG	94	0.936517	3/4	0.75	29	0.294212	Yes	1	Yes	1	60	0.6	62	0.617171	8	0.0766951	69	0.685019	89	0.886411	71	0.714404	53.8889	chr15	0.6	3.02096
Mroh2b	Mroh2b-sgRNA1	Mroh2b-sgRNA1-BC	GAGTCCTAACGAAAGACGTTGGTTTAAGAGCTATGCTGGAAACAG	AGCTAGTCCGGAAGGTTTGCGCNNNNNTANNNNNGCNNNNNTANNNNNGCATGCCCAAGAAGAAGAGGAAGGTGTC	AGGTTTGC	4	G	AGTCCTAACGAAAGACGTTG	GTTTAAGAGCTATGCTGGAAACAG	AGG	100	0.99892	1/1	1	58	0.578592	Yes	1	Yes	1	45	0.45	64	0.64069	31	0.308441	68	0.676767	94	0.936906	78	0.7809	46.6667	chr15	0.45	3.13335
Mroh2b	Mroh2b-sgRNA2	Mroh2b-sgRNA2-BC	GCACTCTCACATACCTTCCAGGTTTAAGAGCTATGCTGGAAACAG	AGCTAGTCCGGATTCAGGCTGCNNNNNTANNNNNGCNNNNNTANNNNNGCATGCCCAAGAAGAAGAGGAAGGTGTC	TTCAGGCT	4	G	CACTCTCACATACCTTCCAG	GTTTAAGAGCTATGCTGGAAACAG	AGG	81	0.80589	1/1	1	35	0.351454	Yes	1	Yes	1	50	0.5	71	0.705553	46	0.459618	74	0.743829	93	0.932007	74	0.744927	50	chr15	0.5	3.03847
Nkx2-1	Nkx2-1-sgRNA1	Nkx2-1-sgRNA1-BC	GCAACTGCAGCAGGACAGCGGGTTTAAGAGCTATGCTGGAAACAG	AGCTAGTCCGGAGAGACTAGGCNNNNNTANNNNNGCNNNNNTANNNNNGCATGCCCAAGAAGAAGAGGAAGGTGTC	GAGACTAG	3	G	CAACTGCAGCAGGACAGCGG	GTTTAAGAGCTATGCTGGAAACAG	CGG		81	2/2	62	0.623771		Yes	1	Yes	1	65	0.65	61	0.611504	21	0.212627	64	0.639377	92	0.918408	97	0.970239	67.4	chr12	0.65	3.05751
Nkx2-1	Nkx2-1-sgRNA2	Nkx2-1-sgRNA2-BC	GCGCCGCCTACCACATGACGGGTTTAAGAGCTATGCTGGAAACAG	AGCTAGTCCGGACTGGAGTTGCNNNNNTANNNNNGCNNNNNTANNNNNGCATGCCCAAGAAGAAGAGGAAGGTGTC	CTGGAGTT	3	G	CGCCGCCTACCACATGACGG	GTTTAAGAGCTATGCTGGAAACAG	CGG		100	2/2	19	0.188561		Yes	1	Yes	1	70	0.7	70	0.697155	57	0.570493	69	0.693729	92	0.922608	63	0.631472	69.2841	chr12	0.7	3.01893
Notch1	Notch1-sgRNA1	Notch1-sgRNA1-BC	GTAGCTGCCCGTGAAGCCAGGGTTTAAGAGCTATGCTGGAAACAG	AGCTAGTCCGGAGGTGAACAGCNNNNNTANNNNNGCNNNNNTANNNNNGCATGCCCAAGAAGAAGAGGAAGGTGTC	GGTGAACA	3	G	TAGCTGCCCGTGAAGCCAGG	GTTTAAGAGCTATGCTGGAAACAG	TGG	92	0.919401	2/2	1	40	0.402905	Yes	1	Yes	1	65	0.65	69	0.688344	48	0.484476	71	0.712277	90	0.89991	66	0.65591	53.0534	chr2	0.65	2.99987
Notch1	Notch1-sgRNA2	Notch1-sgRNA2-BC	GCACCAGCGCACAAGGTTCTGGTTTAAGAGCTATGCTGGAAACAG	AGCTAGTCCGGAAACGGACAGCNNNNNTANNNNNGCNNNNNTANNNNNGCATGCCCAAGAAGAAGAGGAAGGTGTC	AACGGACA	3	G	CACCAGCGCACAAGGTTCTG	GTTTAAGAGCTATGCTGGAAACAG	AGG	82	0.818659	2/2	1	42	0.420963	Yes	1	Yes	1	60	0.6	60	0.595179	16	0.163601	65	0.649554	97	0.968203	68	0.675009	62.6168	chr2	0.6	2.79278
Notch2	Notch2-sgRNA1	Notch2-sgRNA1-BC	GCCGGCTGCAGAGGTTCACCAGTTTAAGAGCTATGCTGGAAACAG	AGCTAGTCCGGAAAGAGCTGGCNNNNNTANNNNNGCNNNNNTANNNNNGCATGCCCAAGAAGAAGAGGAAGGTGTC	AAGAGCTG	3	G	CCGGCTGCAGAGGTTCACCA	GTTTAAGAGCTATGCTGGAAACAG	GGG	94	0.943929	1/1	1	43	0.429803	Yes	1	Yes	1	65	0.65	74	0.74264	82	0.815725	79	0.794659	68	0.681332	72	0.721104	55.1402	chr3	0.65	3.25435
Notch2	Notch2-sgRNA2	Notch2-sgRNA2-BC	GCCCAACGCTTGTCAGAATGGGTTTAAGAGCTATGCTGGAAACAG	AGCTAGTCCGGAGATGGTGTGCNNNNNTANNNNNGCNNNNNTANNNNNGCATGCCCAAGAAGAAGAGGAAGGTGTC	GATGGTGT	3	G	CCCAACGCTTGTCAGAATGG	GTTTAAGAGCTATGCTGGAAACAG	AGG	95	0.952368	1/1	1	13	0.125573	Yes	1	Yes	1	55	0.55	69	0.687664	19	0.193154	71	0.708825	72	0.720728	81	0.80864	58.8435	chr3	0.55	3.17866
Notch3	Notch3-sgRNA1	Notch3-sgRNA1-BC	GGTGCCACCATTACGACACGGTTTAAGAGCTATGCTGGAAACAG	AGCTAGTCCGGAAGTGTTCGGCNNNNNTANNNNNGCNNNNNTANNNNNGCATGCCCAAGAAGAAGAGGAAGGTGTC	AGTGTTCG	3		GGTGCCACCATTACGACACG	GTTTAAGAGCTATGCTGGAAACAG	GGG	98	0.979582	1/1	1	9	0.0889751	Yes	1	Yes	1	60	0.6	72	0.715278	84	0.841538	77	0.769662	90	0.89551	74	0.739342	58.309	chr17	0.6	3.25825
Notch3	Notch3-sgRNA2	Notch3-sgRNA2-BC	GCCGGCAAGTCAATCTCACAGGTTTAAGAGCTATGCTGGAAACAG	AGCTAGTCCGGAGTGGAATGGCNNNNNTANNNNNGCNNNNNTANNNNNGCATGCCCAAGAAGAAGAGGAAGGTGTC	GTGGAATG	3	G	CCGGCAAGTCAATCTCACAG	GTTTAAGAGCTATGCTGGAAACAG	TGG	94	0.941658	1/1	1	40	0.397441	Yes	1	Yes	1	55	0.55	77	0.774284	66	0.658573	82	0.816548	87	0.868513	68	0.681981	60.4895	chr17	0.55	3.25674
Pcdh15	Pcdh15-sgRNA1	Pcdh15-sgRNA1-BC	GATCACAGACCTCATTCACGGGTTTAAGAGCTATGCTGGAAACAG	AGCTAGTCCGGAACCTACACGCNNNNNTANNNNNGCNNNNNTANNNNNGCATGCCCAAGAAGAAGAGGAAGGTGTC	ACCTACAC	4	G	ATCACAGACCTCATTCACGG	GTTTAAGAGCTATGCTGGAAACAG	TGG	96	0.961762	29/32	0.90625	6	0.0629005	Yes	1	Yes	1	50	0.5	78	0.776663	55	0.545783	81	0.805139	94	0.939806	61	0.609286	47.2222	chr10	0.5	3.18133
Pcdh15	Pcdh15-sgRNA2	Pcdh15-sgRNA2-BC	GAAGCTGCCATTCCTGAACTGGTTTAAGAGCTATGCTGGAAACAG	AGCTAGTCCGGAGGCTATCTGCNNNNNTANNNNNGCNNNNNTANNNNNGCATGCCCAAGAAGAAGAGGAAGGTGTC	GGCTATCT	4	G	AAGCTGCCATTCCTGAACTG	GTTTAAGAGCTATGCTGGAAACAG	AGG	84	0.836032	29/32	0.90625	11	0.114947	Yes	1	Yes	1	50	0.5	71	0.71491	48	0.476554	78	0.778164	89	0.887611	72	0.716023	50.6494	chr10	0.5	3.10838
Pcna	Pcna-sgRNA1	Pcna-sgRNA1-BC	GATACGTGCAAATTCACCCGAGTTTAAGAGCTATGCTGGAAACAG	AGCTAGTCCGGA ACAGTCGTGCNNNNNTANNNNNGCNNNNNTANNNNNGCATGCCCAAGAAGAAGAGGAAGGTGTC	ACAGTCGT	1	G	ATACGTGCAAATTCACCCGA	GTTTAAGAGCTATGCTGGAAACAG
Prdm9	Prdm9-sgRNA1	Prdm9-sgRNA1-BC	GAAGCATCTGATCTACCAGTGTTTAAGAGCTATGCTGGAAACAG	AGCTAGTCCGGAGGTTTCGTGCNNNNNTANNNNNGCNNNNNTANNNNNGCATGCCCAAGAAGAAGAGGAAGGTGTC	GGTTTCGT	4		GAAGCATCTGATCTACCAGT	GTTTAAGAGCTATGCTGGAAACAG	CGG	90	0.898814	2/2	1	31	0.311663	Yes	1	Yes	1	45	0.45	69	0.687817	79	0.786374	74	0.736142	34	0.344666	69	0.685062	50.3012	chr17	0.45	3.05616
Prdm9	Prdm9-sgRNA2	Prdm9-sgRNA2-BC	GACCTGGTCTGATAACCCGGCGTTTAAGAGCTATGCTGGAAACAG	AGCTAGTCCGGAGTTAACCGGCNNNNNTANNNNNGCNNNNNTANNNNNGCATGCCCAAGAAGAAGAGGAAGGTGTC	GTTAACCG	4	G	ACCTGGTCTGATAACCCGGC	GTTTAAGAGCTATGCTGGAAACAG	AGG	99	0.987196	2/2	1	40	0.399618	Yes	1	Yes	1	60	0.6	61	0.609988	56	0.556949	64	0.638935	33	0.328167	70	0.698601	41.8462	chr17	0.6	2.96367
Pten	Pten-sgRNA1	Pten-sgRNA1-BC	GCCTCCAATTCAGGACCCACGGTTTAAGAGCTATGCTGGAAACAG	AGCTAGTCCGGAATCGTTGGGCNNNNNTANNNNNGCNNNNNTANNNNNGCATGCCCAAGAAGAAGAGGAAGGTGTC	ATCGTTGG	1	G	CCTCCAATTCAGGACCCACG	GTTTAAGAGCTATGCTGGAAACAG	CGG	92	0.916958	1/1	1	57	0.571782	Yes	1	Yes	1	60	0.6	77	0.769934	75	0.754703	76	0.763752	91	0.913609	80	0.796551	41.8502	chr19	0.6	3.24101
Pten	Pten-sgRNA2	Pten-sgRNA2-BC	GCCAATTCAGGACCCACGCGGGTTTAAGAGCTATGCTGGAAACAG	AGCTAGTCCGGAATCACGTGGCNNNNNTANNNNNGCNNNNNTANNNNNGCATGCCCAAGAAGAAGAGGAAGGTGTC	ATCACGTG	1	G	CCAATTCAGGACCCACGCGG	GTTTAAGAGCTATGCTGGAAACAG	CGG	96	0.961191	1/1	1	57	0.574257	Yes	1	Yes	1	65	0.65	64	0.635794	72	0.724171	70	0.700643	96	0.961304	80	0.802087	41.8502	chr19	0.65	3.16456
Ros1	Ros1-sgRNA1	Ros1-sgRNA1-BC	GTCCAAGCTCTCATACACGGGTTTAAGAGCTATGCTGGAAACAG	AGCTAGTCCGGATTGCCTGTGCNNNNNTANNNNNGCNNNNNTANNNNNGCATGCCCAAGAAGAAGAGGAAGGTGTC	TTGCCTGT	3		GTCCAAGCTCTCATACACGG	GTTTAAGAGCTATGCTGGAAACAG	TGG	98	0.980434	4/4	1	7	0.0696616	Yes	1	Yes	1	55	0.55	76	0.762355	65	0.645889	78	0.782188	82	0.821118	69	0.685908	44.7236	chr10	0.55	3.23072
Ros1	Ros1-sgRNA2	Ros1-sgRNA2-BC	GTCATGGTGTGACATTACGCGTTTAAGAGCTATGCTGGAAACAG	AGCTAGTCCGGATTGTCCGAGCNNNNNTANNNNNGCNNNNNTANNNNNGCATGCCCAAGAAGAAGAGGAAGGTGTC	TTGTCCGA	3		GTCATGGTGTGACATTACGC	GTTTAAGAGCTATGCTGGAAACAG	TGG	97	0.972061	4/4	1	5	0.0541655	Yes	1	Yes	1	50	0.5	64	0.640556	27	0.274479	65	0.650933	59	0.587741	70	0.698052	44.4976	chr10	0.5	2.97198
Runx1t1	Runx1t1-sgRNA1	Runx1t1-sgRNA1-BC	GTCATCCAATCGGTAATGCTGGTTTAAGAGCTATGCTGGAAACAG	AGCTAGTCCGGACCAATTGGGCNNNNNTANNNNNGCNNNNNTANNNNNGCATGCCCAAGAAGAAGAGGAAGGTGTC	CCAATTGG	3	G	TCATCCAATCGGTAATGCTG	GTTTAAGAGCTATGCTGGAAACAG	AGG	97	0.966713	4/4	1	50	0.502162	Yes	1	Yes	1	45	0.45	64	0.644719	36	0.363592	69	0.686185	78	0.783822	75	0.754018	49.8392	chr4	0.45	3.0931
Runx1t1	Runx1t1-sgRNA2	Runx1t1-sgRNA2-BC	GACATCGTCTTAGTACAGTGGTTTAAGAGCTATGCTGGAAACAG	AGCTAGTCCGGACGGATTACGCNNNNNTANNNNNGCNNNNNTANNNNNGCATGCCCAAGAAGAAGAGGAAGGTGTC	CGGATTAC	3		GACATCGTCTTAGTACAGTG	GTTTAAGAGCTATGCTGGAAACAG	AGG	98	0.978758	4/4	1	63	0.628108	Yes	1	Yes	1	45	0.45	71	0.708587	37	0.374047	73	0.725852	95	0.952905	66	0.661389	50.3817	chr4	0.45	3.09185
Sis	Sis-sgRNA1	Sis-sgRNA1-BC	GCATTGAAGGCAAATCCAGGTGTTTAAGAGCTATGCTGGAAACAG	AGCTAGTCCGGAACACTGAGGCNNNNNTANNNNNGCNNNNNTANNNNNGCATGCCCAAGAAGAAGAGGAAGGTGTC	ACACTGAG	4	G	CATTGAAGGCAAATCCAGGT	GTTTAAGAGCTATGCTGGAAACAG	AGG	87	0.868906	2/2	1	59	0.594649	Yes	1	Yes	1	45	0.45	63	0.626087	8	0.076099	69	0.691495	76	0.761424	83	0.829151	40.6114	chr3	0.45	3.08105
Sis	Sis-sgRNA2	Sis-sgRNA2-BC	GAAATTGGTACCTACTCCAGGGTTTAAGAGCTATGCTGGAAACAG	AGCTAGTCCGGATGTGGGTAGCNNNNNTANNNNNGCNNNNNTANNNNNGCATGCCCAAGAAGAAGAGGAAGGTGTC	TGTGGGTA	4	G	AAATTGGTACCTACTCCAGG	GTTTAAGAGCTATGCTGGAAACAG	AGG	87	0.86696	2/2	1	62	0.62177	Yes	1	Yes	1	45	0.45	71	0.713775	78	0.782715	76	0.763477	91	0.910009	67	0.665378	40.6114	chr3	0.45	3.05929
Spen	Spen-sgRNA1	Spen-sgRNA1-BC	GAAGAGGTCCAGCTCTCCTCGGTTTAAGAGCTATGCTGGAAACAG	AGCTAGTCCGGAGGTTTGGTGCNNNNNTANNNNNGCNNNNNTANNNNNGCATGCCCAAGAAGAAGAGGAAGGTGTC	GGTTTGGT	3	G	AAGAGGTCCAGCTCTCCTCG	GTTTAAGAGCTATGCTGGAAACAG	TGG	96	0.957581	2/2	1	52	0.515002	Yes	1	Yes	1	60	0.6	68	0.679865	42	0.419617	73	0.730161	54	0.538946	76	0.763439	54.8	chr4	0.6	3.18134
Spen	Spen-sgRNA2	Spen-sgRNA2-BC	GAAGTTCACGCCAGATCAGCGGTTTAAGAGCTATGCTGGAAACAG	AGCTAGTCCGGATTTACCCGGCNNNNNTANNNNNGCNNNNNTANNNNNGCATGCCCAAGAAGAAGAGGAAGGTGTC	TTTACCCG	3	G	AAGTTCACGCCAGATCAGCG	GTTTAAGAGCTATGCTGGAAACAG	AGG	97	0.973703	2/2	1	35	0.347786	Yes	1	Yes	1	55	0.55	74	0.744411	82	0.818001	76	0.763851	93	0.927407	66	0.657667	54.8	chr4	0.55	3.15907
Sphkap	Sphkap-sgRNA1	Sphkap-sgRNA1-BC	GTAGCTCGTTCCATGAACGAGTTTAAGAGCTATGCTGGAAACAG	AGCTAGTCCGGAAGATACCCGCNNNNNTANNNNNGCNNNNNTANNNNNGCATGCCCAAGAAGAAGAGGAAGGTGTC	AGATACCC	4		GTAGCTCGTTCCATGAACGA	GTTTAAGAGCTATGCTGGAAACAG	GGG	100	0.995462	2/2	1	26	0.259874	Yes	1	Yes	1	50	0.5	74	0.739753	94	0.936046	78	0.780438	97	0.969203	75	0.746898	45.2	chr1	0.5	3.30324
Sphkap	Sphkap-sgRNA2	Sphkap-sgRNA2-BC	GTTGCTGCTGGATTACTACGCGTTTAAGAGCTATGCTGGAAACAG	AGCTAGTCCGGAACGATCTGGCNNNNNTANNNNNGCNNNNNTANNNNNGCATGCCCAAGAAGAAGAGGAAGGTGTC	ACGATCTG	4	G	TTGCTGCTGGATTACTACGC	GTTTAAGAGCTATGCTGGAAACAG	AGG	99	0.993847	2/2	1	67	0.672788	Yes	1	Yes	1	50	0.5	65	0.646987	24	0.243593	69	0.689721	19	0.191481	77	0.772502	45.2	chr1	0.5	3.14579
Tmem132d	Tmem132d-sgRNA1	Tmem132d-sgRNA1-BC	GCGGAGGATCGCTTCACACTGGTTTAAGAGCTATGCTGGAAACAG	AGCTAGTCCGGACGACAAGAGCNNNNNTANNNNNGCNNNNNTANNNNNGCATGCCCAAGAAGAAGAGGAAGGTGTC	CGACAAGA	4	G	CGGAGGATCGCTTCACACTG	GTTTAAGAGCTATGCTGGAAACAG	AGG	93	0.932239	1/1	1	29	0.291439	Yes	1	Yes	1	60	0.6	70	0.699168	31	0.313039	73	0.725854	72	0.716128	77	0.767078	56.4912	chr5	0.6	3.15102
Tmem132d	Tmem132d-sgRNA2	Tmem132d-sgRNA2-BC	GTGTCTCCAGGAACTGCACGGGTTTAAGAGCTATGCTGGAAACAG	AGCTAGTCCGGATCACTGACGCNNNNNTANNNNNGCNNNNNTANNNNNGCATGCCCAAGAAGAAGAGGAAGGTGTC	TCACTGAC	4	G	TGTCTCCAGGAACTGCACGG	GTTTAAGAGCTATGCTGGAAACAG	AGG	86	0.855008	1/1	1	29	0.286278	Yes	1	Yes	1	60	0.6	80	0.801018	77	0.774749	79	0.790215	100	0.9991	68	0.678398	56.6225	chr5	0.6	3.11384
Tnr	Tnr-sgRNA1	Tnr-sgRNA1-BC	GCGGGTGCCTGGAGATTGGAGGTTTAAGAGCTATGCTGGAAACAG	AGCTAGTCCGGAGGTCTAACGCNNNNNTANNNNNGCNNNNNTANNNNNGCATGCCCAAGAAGAAGAGGAAGGTGTC	GGTCTAAC	4	G	CGGGTGCCTGGAGATTGGAG	GTTTAAGAGCTATGCTGGAAACAG	TGG	84	0.837386	3/4	0.75	28	0.277165	Yes	1	Yes	1	65	0.65	65	0.652904	12	0.122678	71	0.710613	56	0.561144	69	0.693954	57.0988	chr1	0.65	2.95257
Tnr	Tnr-sgRNA2	Tnr-sgRNA2-BC	GCCTGGGAAGAGCTTGCACATGTTTAAGAGCTATGCTGGAAACAG	AGCTAGTCCGGACGAATTCGGCNNNNNTANNNNNGCNNNNNTANNNNNGCATGCCCAAGAAGAAGAGGAAGGTGTC	CGAATTCG	4	G	CCTGGGAAGAGCTTGCACAT	GTTTAAGAGCTATGCTGGAAACAG	GGG	71	0.71198	3/4	0.75	9	0.0932058	Yes	1	Yes	1	55	0.55	73	0.734854	37	0.366008	74	0.742085	72	0.719428	71	0.712059	52.6316	chr1	0.55	2.90821
Tsc1	Tsc1-sgRNA1	Tsc1-sgRNA1-BC	GAGTGGCACCGTACTTGCAGGTTTAAGAGCTATGCTGGAAACAG	AGCTAGTCCGGACAACGTGTGCNNNNNTANNNNNGCNNNNNTANNNNNGCATGCCCAAGAAGAAGAGGAAGGTGTC	CAACGTGT	1		GAGTGGCACCGTACTTGCAG	GTTTAAGAGCTATGCTGGAAACAG	CGG	97	0.96793	6/6	1	29	0.286272	Yes	1	Yes	1	60	0.6	68	0.676413	48	0.480235	67	0.66706	70	0.70313	81	0.805967	51.5748	chr2	0.6	3.10802
Tsc1	Tsc1-sgRNA2	Tsc1-sgRNA2-BC	GATCGTGTGGCTCCTGCAAGGGTTTAAGAGCTATGCTGGAAACAG	AGCTAGTCCGGAAGACTCCTGCNNNNNTANNNNNGCNNNNNTANNNNNGCATGCCCAAGAAGAAGAGGAAGGTGTC	AGACTCCT	1	G	ATCGTGTGGCTCCTGCAAGG	GTTTAAGAGCTATGCTGGAAACAG	TGG	95	0.952525	6/6	1	5	0.0530134	Yes	1	Yes	1	60	0.6	69	0.690594	10	0.099598	70	0.695133	90	0.89881	64	0.635975	48.1707	chr2	0.6	2.97877
Zfp536	Zfp536-sgRNA1	Zfp536-sgRNA1-BC	GCTGTCCGCTCATGGGCACGTGTTTAAGAGCTATGCTGGAAACAG	AGCTAGTCCGGACTTGAGACGCNNNNNTANNNNNGCNNNNNTANNNNNGCATGCCCAAGAAGAAGAGGAAGGTGTC	CTTGAGAC	4	G	CTGTCCGCTCATGGGCACGT	GTTTAAGAGCTATGCTGGAAACAG	GGG	92	0.924627	6/7	0.857143	5	0.0513707	Yes	1	Yes	1	65	0.65	59	0.593568	15	0.146253	68	0.681068	32	0.321968	70	0.70165	59.8361	chr7	0.65	2.98841
Zfp536	Zfp536-sgRNA2	Zfp536-sgRNA2-BC	GTCTCAGATGAGTGACATTGGTTTAAGAGCTATGCTGGAAACAG	AGCTAGTCCGGACGTGATTCGCNNNNNTANNNNNGCNNNNNTANNNNNGCATGCCCAAGAAGAAGAGGAAGGTGTC	CGTGATTC	4		GTCTCAGATGAGTGACATTG	GTTTAAGAGCTATGCTGGAAACAG	AGG	77	0.774747	6/7	0.857143	9	0.0884169	Yes	1	Yes	1	45	0.45	69	0.692605	10	0.100739	66	0.660179	74	0.744526	63	0.632809	60	chr7	0.45	2.72791
